# Sequencing of 53,831 diverse genomes from the NHLBI TOPMed Program

**DOI:** 10.1101/563866

**Authors:** Daniel Taliun, Daniel N. Harris, Michael D. Kessler, Jedidiah Carlson, Zachary A. Szpiech, Raul Torres, Sarah A. Gagliano Taliun, André Corvelo, Stephanie M. Gogarten, Hyun Min Kang, Achilleas N. Pitsillides, Jonathon LeFaive, Seung-been Lee, Xiaowen Tian, Brian L. Browning, Sayantan Das, Anne-Katrin Emde, Wayne E. Clarke, Douglas P. Loesch, Amol C. Shetty, Thomas W. Blackwell, Quenna Wong, François Aguet, Christine Albert, Alvaro Alonso, Kristin G. Ardlie, Stella Aslibekyan, Paul L. Auer, John Barnard, R. Graham Barr, Lewis C. Becker, Rebecca L. Beer, Emelia J. Benjamin, Lawrence F. Bielak, John Blangero, Michael Boehnke, Donald W. Bowden, Jennifer A. Brody, Esteban G. Burchard, Brian E. Cade, James F. Casella, Brandon Chalazan, Yii-Der Ida Chen, Michael H. Cho, Seung Hoan Choi, Mina K. Chung, Clary B. Clish, Adolfo Correa, Joanne E. Curran, Brian Custer, Dawood Darbar, Michelle Daya, Mariza de Andrade, Dawn L. DeMeo, Susan K. Dutcher, Patrick T. Ellinor, Leslie S. Emery, Diane Fatkin, Lukas Forer, Myriam Fornage, Nora Franceschini, Christian Fuchsberger, Stephanie M. Fullerton, Soren Germer, Mark T. Gladwin, Daniel J. Gottlieb, Xiuqing Guo, Michael E. Hall, Jiang He, Nancy L. Heard-Costa, Susan R. Heckbert, Marguerite R. Irvin, Jill M. Johnsen, Andrew D. Johnson, Sharon L.R. Kardia, Tanika Kelly, Shannon Kelly, Eimear E. Kenny, Douglas P. Kiel, Robert Klemmer, Barbara A. Konkle, Charles Kooperberg, Anna Köttgen, Leslie A. Lange, Jessica Lasky-Su, Daniel Levy, Xihong Lin, Keng-Han Lin, Chunyu Liu, Ruth J.F. Loos, Lori Garman, Robert Gerszten, Steven A. Lubitz, Kathryn L. Lunetta, Angel C.Y. Mak, Ani Manichaikul, Alisa K. Manning, Rasika A. Mathias, David D. McManus, Stephen T. McGarvey, James B. Meigs, Deborah A. Meyers, Julie L. Mikulla, Mollie A. Minear, Braxton Mitchell, Sanghamitra Mohanty, May E. Montasser, Courtney Montgomery, Alanna C. Morrison, Joanne M. Murabito, Andrea Natale, Pradeep Natarajan, Sarah C. Nelson, Kari E. North, Jeffrey R. O’Connell, Nicholette D. Palmer, Nathan Pankratz, Gina M. Peloso, Patricia A. Peyser, Wendy S. Post, Bruce M. Psaty, D.C. Rao, Susan Redline, Alexander P. Reiner, Dan Roden, Jerome I. Rotter, Ingo Ruczinski, Chloé Sarnowski, Sebastian Schoenherr, Jeong-Sun Seo, Sudha Seshadri, Vivien A. Sheehan, M. Benjamin Shoemaker, Albert V. Smith, Nicholas L. Smith, Jennifer A. Smith, Nona Sotoodehnia, Adrienne M. Stilp, Weihong Tang, Kent D. Taylor, Marilyn Telen, Timothy A. Thornton, Russell P. Tracy, David J. Van Den Berg, Ramachandran S. Vasan, Karine A. Viaud-Martinez, Scott Vrieze, Daniel E Weeks, Bruce S. Weir, Scott T. Weiss, Lu-Chen Weng, Cristen J. Willer, Yingze Zhang, Xutong Zhao, Donna K. Arnett, Allison E. Ashley-Koch, Kathleen C. Barnes, Eric Boerwinkle, Stacey Gabriel, Richard Gibbs, Kenneth M. Rice, Stephen S. Rich, Edwin Silverman, Pankaj Qasba, Weiniu Gan, Trans-Omics for Precision Medicine (TOPMed) Program, TOPMed Population Genetics Working Group, George J. Papanicolaou, Deborah A. Nickerson, Sharon R. Browning, Michael C. Zody, Sebastian Zöllner, James G. Wilson, L Adrienne Cupples, Cathy C. Laurie, Cashell E. Jaquish, Ryan D. Hernandez, Timothy D. O’Connor, Gonçalo R. Abecasis

## Abstract

The Trans-Omics for Precision Medicine (TOPMed) program seeks to elucidate the genetic architecture and disease biology of heart, lung, blood, and sleep disorders, with the ultimate goal of improving diagnosis, treatment, and prevention. The initial phases of the program focus on whole genome sequencing of individuals with rich phenotypic data and diverse backgrounds. Here, we describe TOPMed goals and design as well as resources and early insights from the sequence data. The resources include a variant browser, a genotype imputation panel, and sharing of genomic and phenotypic data via dbGaP. In 53,581 TOPMed samples, >400 million single-nucleotide and insertion/deletion variants were detected by alignment with the reference genome. Additional novel variants are detectable through assembly of unmapped reads and customized analysis in highly variable loci. Among the >400 million variants detected, 97% have frequency <1% and 46% are singletons. These rare variants provide insights into mutational processes and recent human evolutionary history. The nearly complete catalog of genetic variation in TOPMed studies provides unique opportunities for exploring the contributions of rare and non-coding sequence variants to phenotypic variation. Furthermore, combining TOPMed haplotypes with modern imputation methods improves the power and extends the reach of nearly all genome-wide association studies to include variants down to ~0.01% in frequency.

---

Advancing DNA sequencing technologies and decreasing costs are enabling researchers to generate collections of human genetic variation at an unprecedented scale^1,2^. For these advances to improve understanding of human health and disease, they must be deployed in well phenotyped human samples and used to build resources such as variation catalogs^2–4^, control collections^5,6^ and imputation reference panels^7–9^ that will enhance all ongoing human genetic studies. Here, we describe high-coverage whole genome sequencing (WGS) of 53,831 TOPMed samples for which data are now available to qualified researchers through dbGaP.

Long-term goals of the TOPMed program include (1) characterizing the genetic architecture of phenotypic variation in heart, lung, blood, and sleep (HLBS) disorders and related phenotypes; (2) identifying causal genetic variants and assessing how they may interact with environmental factors; (3) characterizing the spectrum of disease types; (4) understanding ethnic differences in these disorders; and (5) establishing a foundation for personalized interventions for disease prediction, prevention, diagnosis, and treatment. We are pursuing these goals through generation of whole genome sequence (WGS) and “omics” data for research participants of diverse backgrounds and with deep phenotypic characterization through ongoing studies, and by developing analytical tools to effectively mine the resulting data.

The program currently consists of >80 participating studies^10^, ~1,000 investigators, and >30 Working Groups^11^. Study designs include prospective cohorts, families, population isolates, and case-only collections. The studies have measured thousands of phenotypic and related environmental risk factors. Some studies focus on heart (38%), lung (33%), blood (8%), or sleep phenotypes (1%), while others cover many phenotypic areas (20%) (Supplementary Figure 1). High-coverage whole genome sequencing (WGS, mean 38X coverage) is in progress for ~145,000 participants (with ~135,000 completed), with additional “omics” assays in progress for tens of thousands of participants with sequenced genomes. Approximately 82% of participants are U.S. residents with diverse ancestry and ethnicity (40% European, 32% African, 16% Hispanic/Latino, 10% Asian, and 2% other; Supplementary Figure 2). Supplementary Information (section 1.1) provides additional information about TOPMed design features, study selection, and participant characteristics.

Here we describe WGS from the first 53,831 TOPMed samples selected from data sets that are now available via dbGaP controlled-access (Supplementary Tables 1 and 2); additional data will be made available as quality control (QC), variant calling and dbGaP curation are completed. Our work identifies and characterizes the rare variants that comprise the majority of human genomic variation^7,12–14^ and extends previous efforts that relied on genotyping arrays^15–17^, low-coverage WGS^7,8^, exome sequencing^2,12,18^, or analyses of smaller sample collections^19–22^. Since rare variants represent more recent and potentially more deleterious changes that can impact protein function, gene expression, or other biologically important elements, their discovery and study are crucial for understanding the genetics and biology of human health and disease^13,23,24^. The TOPMed WGS dataset is the largest collection of human genetic variants that is now broadly available to researchers (through the <u>BRAVO browser</u>^25^) and has substantially more ancestral diversity than other whole genome datasets^2,26^ (Supplementary Figure 3).
