## Supplementary material for "Sequencing of 53,831 diverse genomes from the NHLBI TOPMed Program": Suppl File 3-pop1.chraut.snps.biallelic.high.conf.polarized.consented.common.ihs.selwins.txt

id	bp_start	bp_end	maxScore	maxScorePos	maxScoreFreq	minScore	minScorePos	minScoreFreq	nSNPs	nGenes
chr1-0	1000001	1400000	3.42574	1215424	0.758972	-3.58104	1241903	0.0739051	368	33
chr1-1	3100001	3200000	3.56561	3143384	0.822384	-4.53256	3147251	0.177007	218	1
chr1-2	30600001	30800000	3.22164	30720817	0.801855	-3.91821	30716755	0.159063	435	0
chr1-3	41500001	41600000	3.71898	41564887	0.0679745	-2.75301	41558681	0.903285	213	2
chr1-4	65000001	65500000	3.97051	65277910	0.57938	-4.00969	65350122	0.275091	684	5
chr1-5	67800001	68000000	2.74958	67806018	0.591545	-3.67549	67803994	0.398875	334	2
chr1-6	73800001	74000000	3.36276	73962827	0.0774027	-3.20612	73847888	0.882147	490	1
chr1-7	75500001	75600000	3.94735	75518512	0.0576338	-2.69776	75554350	0.767032	150	1
chr1-8	161900001	162200000	3.59477	161996062	0.722932	-4.0698	162095605	0.366028	633	4
chr1-9	169100001	169400000	3.53711	169263614	0.34778	-3.99843	169271020	0.651612	630	4
chr1-10	185900001	186100000	2.19385	186051168	0.498631	-3.10109	186053171	0.506995	158	2
chr1-11	186300001	186600000	3.61934	186326989	0.0941302	-3.59061	186581005	0.917579	516	6
chr1-12	193900001	194500000	2.6846	194481166	0.618005	-3.72539	194409298	0.358881	1071	0
chr1-13	230100001	230200000	2.37865	230195682	0.780566	-3.16555	230183199	0.220955	86	0
chr1-14	236700001	237000000	2.58359	236917828	0.673206	-3.47086	236912839	0.401764	842	4
chr1-15	244900001	245100000	2.67973	245075323	0.794556	-3.68516	245084254	0.237987	340	3
chr1-16	245300001	245500000	2.70944	245362776	0.618309	-3.32803	245491406	0.0760341	447	1
chr1-17	246000001	246200000	2.94447	246046844	0.760189	-4.00284	246104983	0.243917	569	1
chr2-0	7900001	8100000	2.73717	8072360	0.830748	-3.71584	8082080	0.169252	317	2
chr2-1	13600001	13800000	2.83991	13661016	0.668339	-3.53637	13641227	0.356904	510	0
chr2-2	32900001	33100000	3.86077	32975257	0.418644	-4.39924	32961691	0.616484	440	2
chr2-3	48000001	48100000	2.92925	48032326	0.0637165	-3.0935	48062371	0.895529	191	2
chr2-4	67500001	67700000	2.96406	67637196	0.0509428	-3.16713	67595139	0.706661	425	2
chr2-5	72300001	72500000	2.73261	72356351	0.740116	-3.64098	72356627	0.231904	352	2
chr2-6	104700001	104800000	2.99154	104708354	0.708333	-3.40498	104787092	0.257451	198	0
chr2-7	121100001	121400000	2.9428	121143590	0.498327	-3.49889	121231515	0.237987	544	2
chr2-8	123400001	123500000	2.98682	123434715	0.821624	-3.59302	123437821	0.128498	225	0
chr2-9	127600001	127800000	2.37182	127716286	0.632299	-3.07336	127635712	0.0629562	490	0
chr2-10	135000001	137700000	5.10038	136429366	0.698297	-5.74586	136419961	0.228558	3546	19
chr2-11	156200001	156400000	3.10845	156213347	0.176703	-3.14405	156270135	0.821472	259	0
chr2-12	176800001	176900000	3.4723	176816102	0.0658455	-3.61148	176820370	0.922141	186	1
chr2-13	189900001	190000000	2.26917	189902190	0.812348	-2.48619	189910122	0.140207	191	2
chr2-14	192700001	192800000	2.66387	192791165	0.885645	-3.45497	192798959	0.220803	116	1
chr2-15	194400001	194700000	2.87325	194566960	0.152068	-2.83196	194666388	0.717153	345	0
chr2-16	195700001	195900000	3.13295	195820249	0.803984	-3.81625	195820332	0.169708	220	0
chr2-17	203700001	203900000	2.7721	203749439	0.128041	-2.90497	203740861	0.872111	260	4
chr2-18	237400001	237700000	3.57483	237604811	0.520833	-4.29325	237600633	0.449513	624	2
chr2-19	238300001	238500000	2.96752	238484344	0.70514	-3.87233	238484222	0.275395	481	5
chr2-20	239500001	239600000	2.22579	239577654	0.566302	-3.21917	239583146	0.433698	306	0
chr3-0	11600001	11700000	3.44042	11652417	0.690998	-4.56588	11662122	0.30885	287	1
chr3-1	25900001	26400000	2.5197	26327071	0.82649	-3.22665	26049584	0.297293	500	1
chr3-2	32000001	32200000	2.81531	32159162	0.563412	-3.23236	32189291	0.363595	335	3
chr3-3	46200001	46300000	3.46115	46277577	0.115268	-2.54469	46220682	0.921077	189	2
chr3-4	50800001	51000000	4.22932	50934349	0.0615876	-3.15564	50858674	0.86983	271	1
chr3-5	61000001	61100000	2.38063	61052420	0.66028	-3.40675	61052642	0.346259	279	1
chr3-6	64200001	64400000	2.77144	64283930	0.711223	-3.75017	64273899	0.268248	373	1
chr3-7	74700001	74800000	2.33668	74747694	0.423054	-2.78929	74710143	0.574209	211	0
chr3-8	83700001	83800000	3.7651	83749497	0.14264	-3.78504	83735911	0.849605	193	0
chr3-9	120700001	121000000	4.66247	120911388	0.0521594	-3.19546	120847203	0.909367	358	2
chr3-10	130000001	130400000	2.90321	130314542	0.86177	-3.68135	130271158	0.157086	398	3
chr3-11	177600001	178000000	3.27689	177877839	0.436588	-3.61233	177821523	0.444647	473	1
chr4-0	500001	600000	2.73944	528481	0.876977	-3.56005	528300	0.133364	165	1
chr4-1	2100001	2200000	2.58774	2176506	0.859945	-3.05739	2175792	0.108577	234	1
chr4-2	5200001	5400000	2.94474	5346185	0.799422	-3.40104	5344311	0.175487	329	1
chr4-3	14700001	14800000	3.25342	14750724	0.586679	-3.8663	14749356	0.365268	230	1
chr4-4	19400001	19600000	3.52097	19402338	0.0775547	-3.0607	19412110	0.945864	786	0
chr4-5	29800001	30200000	2.83123	29940094	0.734185	-3.53071	29906837	0.27129	618	0
chr4-6	33200001	33300000	2.69848	33254078	0.720043	-2.99527	33252702	0.212439	145	0
chr4-7	33600001	33800000	2.39039	33649928	0.898571	-2.84126	33670840	0.0973236	271	0
chr4-8	34100001	34500000	3.10376	34376250	0.807938	-3.7354	34369106	0.163777	737	0
chr4-9	35400001	35500000	2.34652	35426993	0.312652	-2.90477	35446573	0.688108	348	0
chr4-10	41800001	42200000	3.17023	42176242	0.704075	-4.07833	42123515	0.256539	574	5
chr4-11	69200001	69300000	4.00002	69264147	0.0504866	-5.64501	69273149	0.842001	118	1
chr4-12	84100001	84300000	3.36409	84100643	0.841089	-3.43405	84133315	0.121198	430	2
chr4-13	109900001	110000000	2.6413	109974200	0.630779	-3.76007	109973620	0.377129	395	1
chr4-14	148200001	148400000	2.31081	148315436	0.647202	-3.3192	148312880	0.350821	342	0
chr4-15	180000001	180100000	2.86267	180077422	0.693431	-3.84032	180076381	0.291363	277	0
chr4-16	188000001	188100000	2.90951	188089563	0.512013	-3.44429	188093842	0.471563	222	0
chr5-0	29200001	29400000	3.19377	29285943	0.0740572	-3.19362	29296973	0.8493	648	1
chr5-1	72100001	72300000	3.91665	72249021	0.0977798	-3.20625	72272803	0.833029	242	3
chr5-2	110100001	110200000	2.27881	110182238	0.795012	-3.15978	110182781	0.204988	180	1
chr5-3	112300001	112600000	3.11033	112393420	0.497719	-3.54633	112511270	0.093826	615	2
chr5-4	142000001	142300000	3.34643	142081944	0.917123	-4.51602	142133942	0.051247	320	4
chr5-5	142400001	142500000	2.78961	142417941	0.908303	-3.45982	142412335	0.0906326	124	1
chr5-6	146000001	146300000	3.2386	146095180	0.648875	-4.38581	146099634	0.281022	443	2
chr5-7	152000001	152200000	2.58734	152060244	0.274027	-2.99803	152107383	0.707421	343	1
chr5-8	166600001	166700000	2.36733	166658153	0.850365	-3.25465	166659503	0.155414	238	0
chr5-9	175100001	175200000	2.83894	175166606	0.931569	-3.3298	175160784	0.0872871	85	1
chr5-10	180200001	180300000	2.86455	180241640	0.790298	-4.15828	180226571	0.282238	233	4
chr6-0	200001	500000	3.30891	242150	0.617549	-4.22265	237676	0.401004	357	4
chr6-1	3000001	3300000	2.98483	3263491	0.824665	-3.92335	3262542	0.173662	561	10
chr6-2	14500001	14600000	2.92943	14579239	0.543796	-3.42299	14581975	0.348692	305	0
chr6-3	32100001	32400000	4.77403	32131972	0.118005	-4.29307	32168771	0.8566	1516	17
chr6-4	73700001	74000000	3.36768	73748332	0.869982	-3.7534	73753109	0.0976277	523	4
chr6-5	91700001	91800000	2.72928	91786031	0.869526	-3.35932	91745902	0.093674	128	0
chr6-6	99900001	100200000	3.2045	99926923	0.0503345	-3.11707	100139801	0.805049	701	4
chr6-7	105500001	106000000	3.05209	105815882	0.81174	-3.94519	105817955	0.186283	738	5
chr6-8	109800001	110100000	3.37028	109948910	0.29486	-3.07722	109960833	0.627585	540	4
chr6-9	124000001	124100000	2.54945	124051801	0.940389	-2.99646	124040810	0.0594586	85	0
chr6-10	130500001	130700000	2.69449	130515423	0.206204	-2.86688	130581773	0.318127	596	2
chr6-11	130900001	131000000	2.96105	130966489	0.525243	-3.48963	130924737	0.151612	206	0
chr6-12	139400001	139600000	2.68432	139433483	0.52205	-3.24789	139438117	0.41545	424	2
chr6-13	167200001	167500000	2.55565	167267919	0.924574	-3.37413	167269448	0.243005	728	5
chr7-0	8100001	8300000	3.31949	8150683	0.413777	-3.72085	8243602	0.120742	445	2
chr7-1	10100001	10300000	3.28788	10256864	0.400547	-3.76785	10265600	0.599757	477	0
chr7-2	23800001	23900000	3.46747	23870193	0.0874392	-3.03498	23818639	0.866788	293	1
chr7-3	32600001	32700000	3.02448	32657225	0.0903285	-2.97366	32639231	0.911648	263	2
chr7-4	33600001	33700000	2.595	33611480	0.705444	-3.48373	33644941	0.24042	182	1
chr7-5	37100001	37300000	3.44757	37198825	0.444343	-4.07499	37206154	0.25806	317	1
chr7-6	85900001	86000000	2.84896	85987938	0.0548966	-2.71171	85987609	0.897354	202	0
chr7-7	97900001	98200000	2.92864	97922875	0.456052	-3.45582	97920072	0.50517	424	2
chr7-8	132100001	132200000	2.57128	132131334	0.892336	-3.31998	132129571	0.106904	142	1
chr7-9	137200001	137300000	2.50342	137255333	0.925943	-3.02165	137261753	0.073753	51	1
chr7-10	138800001	138900000	2.43966	138823912	0.942366	-3.09016	138817240	0.238291	98	1
chr8-0	16200001	16400000	2.77148	16236680	0.826338	-3.3672	16292267	0.121502	61	0
chr8-1	49000001	49100000	2.47617	49046707	0.706356	-3.04048	49091208	0.258972	176	0
chr8-2	53200001	53300000	2.80691	53291161	0.849148	-3.46184	53283776	0.0767944	132	1
chr8-3	122500001	122600000	2.72737	122554521	0.751217	-3.62894	122535739	0.158151	165	0
chr8-4	139500001	139800000	2.96128	139714164	0.515511	-3.65365	139533196	0.197536	590	2
chr8-5	139900001	140100000	3.12672	140027090	0.650395	-3.76871	139978628	0.2941	511	1
chr8-6	144700001	144900000	2.71003	144760921	0.604775	-3.08062	144803616	0.197536	253	12
chr9-0	2100001	2200000	3.04958	2124569	0.854775	-3.77507	2127883	0.126825	269	1
chr9-1	12500001	12800000	3.07017	12761819	0.615724	-4.07268	12762374	0.375	779	3
chr9-2	90700001	91100000	3.22626	90902552	0.801399	-4.31006	90929417	0.26764	652	2
chr9-3	119300001	119400000	3.44607	119336887	0.0983881	-2.60443	119341583	0.846867	310	2
chr9-4	135100001	135300000	2.6177	135136515	0.892944	-3.38367	135207692	0.155109	386	4
chr9-5	137200001	137300000	2.81878	137207212	0.71031	-3.78949	137230630	0.28969	198	2
chr10-0	29100001	29200000	2.8873	29142027	0.782695	-3.80479	29138097	0.1875	247	1
chr10-1	65800001	66000000	3.48924	65817845	0.794252	-4.28983	65805260	0.168187	150	0
chr10-2	82500001	82600000	3.27973	82548379	0.675182	-3.88817	82515928	0.317062	250	0
chr10-3	83600001	83800000	2.75803	83614680	0.746198	-3.428	83670126	0.256235	331	1
chr10-4	86100001	86400000	3.99707	86317207	0.0555049	-3.10921	86248813	0.902372	680	1
chr10-5	117700001	118000000	2.84572	117935065	0.587287	-3.79491	117751772	0.17351	593	2
chr11-0	20800001	21000000	2.99689	20860374	0.705444	-3.71568	20893086	0.272354	429	1
chr11-1	32800001	32900000	4.28208	32809152	0.0786192	-3.43213	32844840	0.86694	228	2
chr11-2	41800001	41900000	2.86914	41833148	0.593066	-3.21816	41832803	0.327555	291	1
chr11-3	44700001	44800000	2.72319	44711623	0.641119	-3.68044	44711324	0.13017	150	1
chr11-4	70900001	71100000	2.67441	70994699	0.572384	-3.18281	71050681	0.180809	288	1
chr11-5	88900001	89000000	2.85656	88985940	0.920316	-3.39947	88961188	0.105231	196	1
chr11-6	103000001	103100000	3.05332	103021200	0.0510949	-3.12882	103060309	0.92503	224	1
chr11-7	113500001	113700000	2.76789	113582970	0.0504866	-2.81554	113613758	0.905718	476	4
chr11-8	120100001	120200000	3.41013	120118498	0.709702	-3.9954	120137465	0.276004	153	4
chr11-9	129800001	130000000	2.73888	129816801	0.895377	-3.21398	129866277	0.101734	400	3
chr12-0	2600001	2900000	3.34933	2700212	0.706052	-3.74248	2719297	0.189325	433	4
chr12-1	3000001	3200000	2.50886	3090096	0.84337	-3.07762	3002412	0.406934	520	3
chr12-2	19000001	19300000	2.84998	19080614	0.745894	-3.96696	19081077	0.253193	520	1
chr12-3	20800001	21000000	3.0336	20930803	0.530262	-3.96309	20930657	0.469282	489	3
chr12-4	53500001	53600000	2.49078	53534703	0.751825	-3.01244	53541265	0.258212	154	4
chr12-5	80800001	81000000	3.2424	80920581	0.67351	-3.65763	80920923	0.265359	312	1
chr12-6	93200001	93300000	3.3087	93240133	0.317366	-3.77362	93243029	0.680657	161	1
chr12-7	111500001	112100000	3.44796	112083162	0.416058	-4.09318	111654363	0.238139	310	6
chr12-8	124700001	124900000	2.74681	124750913	0.693279	-3.40063	124834042	0.430505	427	4
chr13-0	19600001	19700000	2.8454	19651133	0.732056	-3.50016	19651354	0.268096	190	0
chr13-1	81700001	82000000	3.3229	81936846	0.455596	-3.8274	81835913	0.446928	489	1
chr13-2	86400001	86500000	3.10961	86430896	0.21031	-3.45606	86435760	0.792579	379	0
chr13-3	92300001	92400000	2.83881	92366257	0.89264	-3.77343	92342762	0.125912	158	1
chr13-4	104000001	104200000	2.93781	104161330	0.814173	-3.63135	104135174	0.234337	401	1
chr14-0	23900001	24000000	2.8875	23987264	0.782391	-4.11845	23979554	0.235858	167	4
chr14-1	39100001	39200000	2.39704	39144431	0.137013	-2.75607	39162323	0.832117	284	0
chr14-2	61800001	62100000	3.43686	62014289	0.786192	-4.09833	61944528	0.260797	436	3
chr14-3	63800001	63900000	2.35243	63865925	0.916971	-2.92839	63866490	0.0760341	119	1
chr14-4	101100001	101200000	3.45143	101176212	0.67062	-3.72863	101173911	0.208485	200	2
chr14-5	102300001	102400000	3.60307	102347652	0.759276	-4.52578	102367013	0.192214	238	1
chr14-6	105000001	105100000	2.84616	105025462	0.705596	-3.26115	105084774	0.225973	249	2
chr15-0	45200001	45700000	2.64879	45445499	0.570103	-3.36305	45488132	0.338656	683	11
chr15-1	48500001	48700000	3.15357	48676490	0.810979	-3.86424	48589741	0.185675	208	2
chr15-2	57400001	57600000	2.93209	57596350	0.502585	-3.39812	57551912	0.465633	281	2
chr15-3	59500001	59700000	2.60298	59627314	0.662561	-3.30498	59582080	0.378345	392	2
chr15-4	64700001	65000000	3.42227	64954664	0.0539842	-3.07807	64880559	0.935827	239	3
chr15-5	71400001	71500000	2.7501	71422148	0.942518	-3.33654	71480794	0.302768	102	3
chr15-6	93200001	93300000	2.6717	93222897	0.58455	-3.47547	93231140	0.402372	329	0
chr15-7	94000001	94100000	3.15187	94060897	0.685371	-3.9037	94001303	0.314021	332	0
chr16-0	900001	1000000	2.7408	997352	0.621959	-3.77172	995101	0.377737	328	2
chr16-1	47500001	47600000	4.31585	47594444	0.0666058	-2.13494	47544697	0.937348	10	1
chr16-2	71300001	71500000	4.19938	71378791	0.101734	-3.62014	71429924	0.834702	418	3
chr16-3	72400001	72700000	4.39273	72610722	0.0559611	-3.21958	72640328	0.869982	303	1
chr16-4	78300001	78500000	3.14048	78441060	0.932634	-3.69422	78328684	0.639294	760	1
chr16-5	78600001	78700000	4.00309	78657727	0.543948	-4.42796	78661374	0.376673	338	1
chr16-6	79700001	79900000	2.88173	79837812	0.739964	-3.93258	79835003	0.250456	651	2
chr17-0	19100001	19200000	2.64299	19157726	0.81326	-2.84021	19148607	0.0586983	31	5
chr17-1	37600001	37800000	4.89574	37626616	0.169252	-4.2537	37626963	0.733425	225	5
chr17-2	53600001	54000000	2.82356	53836828	0.801551	-3.68183	53833591	0.186892	342	2
chr17-3	63100001	63500000	3.73726	63222415	0.791667	-4.83412	63211437	0.206356	407	3
chr17-4	74700001	74900000	2.83073	74875434	0.600669	-4.15478	74885280	0.290298	191	8
chr18-0	4500001	4600000	2.35484	4584974	0.678528	-3.35027	4578486	0.321928	172	0
chr18-1	7200001	7700000	3.37529	7337777	0.853254	-4.31794	7498766	0.248479	865	2
chr18-2	19400001	19800000	2.96375	19648446	0.668796	-3.72875	19673713	0.329227	485	6
chr18-3	34500001	34800000	3.5215	34675429	0.0845499	-3.26383	34697527	0.86253	380	1
chr18-4	46800001	46900000	4.5897	46853275	0.114964	-2.91689	46842424	0.925791	188	1
chr19-0	6300001	6400000	2.81363	6375831	0.831965	-3.71799	6377689	0.168948	224	7
chr19-1	33500001	33700000	3.0304	33545701	0.658455	-4.09154	33560354	0.348084	469	5
chr19-2	38900001	39100000	3.18809	39002725	0.760645	-4.28796	39000216	0.236466	265	3
chr19-3	49200001	49300000	3.71293	49221672	0.413929	-3.76204	49229525	0.470651	222	8
chr20-0	15500001	15700000	3.39658	15610241	0.58531	-3.90755	15644641	0.539994	407	1
chr21-0	14800001	14900000	2.51962	14877212	0.842762	-3.37645	14878580	0.156782	18	0
chr21-1	19500001	19600000	3.1185	19518247	0.752281	-4.16618	19522701	0.247415	252	1
chr21-2	29200001	29300000	2.91672	29257210	0.431113	-3.62435	29273533	0.585462	256	1
chr21-3	33700001	33800000	2.62997	33755305	0.751369	-2.82474	33705997	0.118613	182	4
chr22-0	28600001	29000000	3.78205	28964032	0.16028	-2.91266	28732923	0.743157	265	2
chr22-1	30700001	30800000	3.87937	30756016	0.0704075	-2.81582	30770626	0.760341	185	6
chr22-2	35000001	35100000	2.72323	35064921	0.720347	-3.78989	35063788	0.279501	173	0
chr22-3	50100001	50400000	2.5983	50324428	0.729471	-3.39054	50271176	0.196472	595	6
