## Supplementary material for "Sequencing of 53,831 diverse genomes from the NHLBI TOPMed Program": Suppl File 4-pop2.chraut.snps.biallelic.high.conf.polarized.consented.common.ihs.selwins.txt

id	bp_start	bp_end	maxScore	maxScorePos	maxScoreFreq	minScore	minScorePos	minScoreFreq	nSNPs	nGenes
chr1-0	3100001	3200000	3.27998	3138136	0.902105	-4.01295	3141371	0.0957895	246	1
chr1-1	27900001	28100000	2.58476	27926256	0.837895	-3.27674	27971092	0.138947	234	5
chr1-2	35400001	35700000	4.01313	35591626	0.606316	-4.02558	35447202	0.242105	378	5
chr1-3	49100001	49200000	2.71407	49178018	0.825263	-3.57213	49174059	0.134737	205	2
chr1-4	65300001	65600000	3.6533	65345127	0.376842	-3.81342	65313682	0.531579	591	4
chr1-5	67800001	67900000	2.65632	67818378	0.352632	-3.1916	67839062	0.617895	172	2
chr1-6	87700001	87800000	2.51518	87727014	0.298947	-3.17968	87724104	0.697895	266	2
chr1-7	103600001	103700000	2.88527	103651212	0.4	-3.13061	103675557	0.504211	290	0
chr1-8	162000001	162200000	2.80209	162009345	0.633684	-3.92159	162103178	0.226316	518	2
chr1-9	169200001	169300000	3.10908	169270240	0.222105	-3.50949	169265552	0.774737	188	1
chr1-10	181200001	181300000	3.16576	181257982	0.414737	-3.61386	181239400	0.574737	260	1
chr1-11	186300001	186600000	3.46103	186383813	0.0736842	-3.16112	186581005	0.906316	533	6
chr1-12	188700001	189100000	3.64637	188782397	0.835789	-3.86793	188776575	0.135789	911	0
chr1-13	194300001	194500000	2.68002	194392027	0.573684	-3.59821	194393942	0.384211	485	0
chr1-14	230100001	230200000	2.62376	230152832	0.668421	-3.68535	230180894	0.309474	123	0
chr1-15	246000001	246200000	2.89105	246072482	0.794737	-4.05472	246070376	0.206316	620	1
chr2-0	37000001	37100000	2.86699	37044444	0.552632	-3.477	37044884	0.338947	235	2
chr2-1	40100001	40200000	2.90555	40178534	0.444211	-3.29124	40115329	0.136842	285	1
chr2-2	69200001	69300000	2.21557	69262909	0.811579	-3.68088	69256229	0.2	297	2
chr2-3	72300001	73100000	3.41693	72697616	0.644211	-4.39335	72657984	0.331579	959	2
chr2-4	121200001	121400000	2.99777	121233684	0.734737	-3.80416	121231515	0.216842	417	1
chr2-5	122000001	122500000	2.57109	122425238	0.672632	-3.21677	122101096	0.214737	516	5
chr2-6	123400001	123500000	3.04541	123468471	0.651579	-3.67568	123401189	0.205263	270	0
chr2-7	127600001	127800000	2.60942	127633101	0.92	-3.55468	127671751	0.291579	619	0
chr2-8	129300001	129400000	2.59141	129370246	0.816842	-3.69868	129373999	0.153684	327	0
chr2-9	158500001	158900000	3.93081	158734867	0.682105	-4.73973	158717966	0.274737	570	2
chr2-10	167900001	168100000	3.0383	168031396	0.66	-4.42723	168059429	0.250526	540	2
chr2-11	170400001	170500000	3.15745	170482557	0.386316	-3.29531	170437243	0.590526	248	2
chr2-12	178400001	178600000	2.9979	178532416	0.569474	-3.8591	178535870	0.188421	531	4
chr2-13	192700001	192800000	3.17335	192781936	0.782105	-3.49136	192768340	0.176842	185	1
chr2-14	206100001	206300000	3.72878	206256853	0.747368	-4.58314	206248040	0.196842	419	1
chr2-15	213000001	213300000	3.77844	213136662	0.461053	-3.8586	213253561	0.386316	807	2
chr2-16	231700001	231800000	2.43565	231750862	0.678947	-3.56039	231774844	0.258947	254	3
chr2-17	233600001	233700000	3.52627	233698457	0.127368	-3.18044	233603198	0.827368	170	2
chr2-18	237400001	237800000	3.80613	237533277	0.787368	-4.03616	237440052	0.185263	1073	2
chr2-19	237900001	238100000	2.98855	237989733	0.943158	-3.47686	238070572	0.270526	404	1
chr2-20	238300001	238500000	4.44163	238484344	0.615789	-5.03548	238484222	0.323158	531	5
chr2-21	238600001	238700000	2.80398	238682342	0.910526	-3.36077	238670792	0.122105	220	1
chr3-0	600001	800000	3.07234	603007	0.755789	-3.57259	643813	0.178947	413	1
chr3-1	26200001	26300000	3.06864	26212543	0.645263	-4.30134	26214494	0.349474	239	0
chr3-2	38400001	38600000	3.46275	38529825	0.398947	-3.98385	38525567	0.556842	358	5
chr3-3	50800001	51100000	3.73491	50916956	0.0705263	-3.3851	50915743	0.895789	478	1
chr3-4	109700001	109800000	2.98665	109790195	0.431579	-3.10658	109747513	0.528421	272	0
chr3-5	110500001	110900000	3.58178	110685013	0.598947	-3.82236	110824425	0.291579	415	2
chr3-6	120600001	121100000	4.64528	121029410	0.06	-4.34391	120936915	0.765263	941	2
chr3-7	130100001	130400000	3.59406	130171548	0.552632	-4.40975	130199984	0.356842	500	3
chr3-8	133000001	133100000	3.35194	133067798	0.117895	-2.95372	133070130	0.654737	171	1
chr3-9	140700001	140800000	2.34991	140724343	0.750526	-3.1829	140789154	0.326316	195	1
chr3-10	152100001	152200000	3.5351	152140215	0.0873684	-2.93415	152145583	0.938947	130	1
chr3-11	155300001	155400000	2.65223	155342980	0.475789	-3.23517	155373483	0.295789	257	1
chr3-12	159300001	159400000	2.75459	159314172	0.825263	-4.03328	159317419	0.174737	154	2
chr3-13	163000001	163200000	2.79074	163109159	0.0768421	-3.17669	163111900	0.827368	469	1
chr3-14	163800001	163900000	2.46866	163861603	0.172632	-2.48192	163872639	0.788421	307	1
chr3-15	183000001	183100000	3.07707	183088144	0.682105	-4.30761	183089017	0.317895	285	1
chr3-16	188600001	188800000	3.32217	188675732	0.757895	-3.83655	188677737	0.141053	227	2
chr4-0	500001	600000	2.89962	530350	0.832632	-4.13348	530215	0.167368	174	1
chr4-1	5200001	5400000	2.961	5348043	0.621053	-3.66501	5319563	0.217895	698	1
chr4-2	26500001	26600000	2.60771	26550102	0.816842	-3.59395	26512648	0.42	180	1
chr4-3	29800001	30500000	3.3857	29953098	0.663158	-3.84937	29913187	0.263158	1594	0
chr4-4	33200001	33400000	2.77506	33295404	0.598947	-3.56307	33203015	0.157895	451	0
chr4-5	34100001	34300000	2.48031	34231055	0.66	-3.20953	34232695	0.234737	249	0
chr4-6	35400001	35500000	2.65222	35446715	0.249474	-3.15293	35446573	0.730526	375	0
chr4-7	41400001	41600000	3.51462	41598946	0.92	-4.63105	41576597	0.349474	403	1
chr4-8	41800001	42200000	3.54798	42117474	0.821053	-3.71268	42036850	0.321053	704	5
chr4-9	61100001	61300000	2.80032	61240794	0.610526	-3.69285	61249881	0.388421	467	0
chr4-10	69200001	69300000	5.9283	69256762	0.214737	-5.85495	69268117	0.768421	114	1
chr4-11	76300001	76400000	2.58836	76394876	0.296842	-3.15764	76365239	0.710526	294	0
chr4-12	82500001	82600000	2.36927	82543253	0.903158	-3.32304	82549342	0.104211	212	0
chr4-13	83800001	84200000	2.83534	84085261	0.744211	-3.79623	84084777	0.238947	778	9
chr4-14	107000001	107300000	2.45984	107090087	0.112632	-2.58	107243261	0.886316	448	3
chr4-15	124000001	124300000	2.81506	124209269	0.516842	-3.35574	124120204	0.472632	666	1
chr4-16	148500001	148800000	3.39325	148556692	0.883158	-4.1013	148571991	0.12	377	4
chr4-17	157900001	158700000	3.34553	157976392	0.661053	-4.27571	158355507	0.512632	1592	3
chr4-18	176300001	176500000	2.80141	176343880	0.811579	-3.24897	176350260	0.135789	226	0
chr5-0	4100001	4300000	2.93828	4197974	0.864211	-3.02755	4145633	0.115789	500	0
chr5-1	11600001	11900000	3.30792	11782642	0.853684	-3.3148	11773398	0.107368	544	1
chr5-2	21600001	22000000	2.83384	21639573	0.868421	-3.90955	21672606	0.329474	673	3
chr5-3	37900001	38100000	2.98064	38018444	0.630526	-3.96431	38012564	0.366316	671	1
chr5-4	74300001	74500000	3.21101	74480778	0.0515789	-3.52357	74431173	0.527368	309	3
chr5-5	108400001	108500000	2.91472	108424268	0.614737	-4.15122	108424239	0.385263	220	1
chr5-6	109600001	109800000	2.77189	109640112	0.682105	-3.39442	109630417	0.251579	409	1
chr5-7	112400001	112600000	2.91293	112408944	0.563158	-3.63899	112411703	0.406316	595	1
chr5-8	121500001	121700000	2.94317	121573421	0.917895	-3.57576	121584407	0.274737	350	2
chr5-9	123500001	123600000	3.16639	123554530	0.582105	-4.23027	123553407	0.417895	251	1
chr5-10	142000001	142300000	3.64146	142126756	0.641053	-4.46466	142086694	0.326316	503	4
chr5-11	159200001	159300000	2.41535	159240618	0.832632	-3.31506	159266781	0.137895	232	1
chr5-12	175100001	175200000	3.35944	175163053	0.74	-4.258	175160784	0.216842	152	1
chr6-0	3100001	3300000	3.64655	3219055	0.829474	-4.61681	3211123	0.182105	496	7
chr6-1	30900001	31000000	3.02102	30955359	0.142105	-2.99055	30940705	0.803158	456	3
chr6-2	31100001	31200000	3.83451	31145416	0.0894737	-4.18582	31154507	0.932632	962	7
chr6-3	31700001	31800000	3.55691	31792174	0.0831579	-2.05256	31740454	0.530526	110	11
chr6-4	34700001	34800000	2.91483	34777576	0.104211	-3.47787	34775431	0.937895	243	2
chr6-5	66700001	66900000	3.01033	66732830	0.145263	-2.97304	66809591	0.804211	481	0
chr6-6	73700001	73900000	3.0808	73789481	0.764211	-3.806	73789370	0.168421	385	2
chr6-7	99900001	100200000	3.10593	100024123	0.129474	-3.65145	100023574	0.870526	783	4
chr6-8	105500001	106000000	3.35777	105659628	0.626316	-4.28208	105796572	0.373684	906	5
chr6-9	124000001	124100000	2.64002	124001458	0.715789	-3.6325	124027470	0.187368	269	0
chr6-10	136500001	136600000	3.05266	136516257	0.738947	-4.06667	136538793	0.0589474	116	3
chr6-11	167200001	167500000	2.42181	167274198	0.747368	-3.27178	167273894	0.210526	773	5
chr7-0	4800001	4900000	4.28195	4833639	0.707368	-4.91163	4823971	0.183158	242	5
chr7-1	23800001	23900000	4.14813	23810849	0.0568421	-3.82219	23864685	0.798947	292	1
chr7-2	30900001	31000000	2.82307	30923044	0.674737	-3.45397	30918985	0.247368	214	3
chr7-3	33600001	33800000	2.67509	33659784	0.576842	-3.59277	33661040	0.405263	419	1
chr7-4	37100001	37200000	3.24982	37165344	0.598947	-4.01831	37169231	0.274737	189	1
chr7-5	81100001	81200000	3.0745	81165230	0.814737	-3.93856	81111406	0.169474	156	0
chr7-6	97900001	98100000	3.34171	98004997	0.427368	-3.88883	97986557	0.552632	294	2
chr7-7	137100001	137500000	3.30687	137347771	0.846316	-4.0025	137160466	0.252632	770	1
chr7-8	138600001	138900000	2.77684	138608993	0.771579	-3.91632	138603282	0.205263	596	4
chr7-9	142500001	142700000	2.66037	142567942	0.797895	-3.24444	142619875	0.186316	411	5
chr7-10	145400001	145500000	2.09408	145419754	0.937895	-2.85743	145440023	0.192632	219	0
chr8-0	16100001	16400000	3.12818	16370894	0.764211	-4.3222	16390509	0.271579	317	0
chr8-1	17400001	17900000	3.19254	17524372	0.404211	-3.75281	17694702	0.238947	1916	6
chr8-2	21800001	21900000	2.54033	21841396	0.486316	-3.34404	21845428	0.502105	145	2
chr8-3	29800001	30200000	3.67331	30116669	0.598947	-4.3529	30125240	0.244211	820	7
chr8-4	37300001	37400000	2.3807	37357734	0.64	-3.5163	37357348	0.36	179	2
chr8-5	52500001	53100000	2.55914	52786410	0.596842	-3.59685	52561923	0.376842	1207	3
chr8-6	58000001	58200000	2.25732	58084888	0.589474	-3.03075	58085528	0.309474	639	3
chr8-7	66800001	67000000	3.19862	66832468	0.338947	-3.88819	66930290	0.495789	495	1
chr8-8	67400001	67700000	2.77303	67693467	0.851579	-3.46287	67435161	0.113684	258	7
chr8-9	98300001	98500000	3.07719	98385871	0.561053	-3.62772	98397612	0.432632	388	1
chr8-10	103200001	103400000	3.88221	103325089	0.172632	-3.65462	103342695	0.935789	369	3
chr8-11	139500001	139700000	3.60443	139521618	0.643158	-4.8599	139533196	0.412632	437	2
chr9-0	2100001	2200000	3.02474	2125101	0.717895	-4.29305	2127883	0.272632	302	1
chr9-1	11700001	11800000	2.71928	11719562	0.0610526	-2.68177	11704292	0.831579	378	0
chr9-2	90900001	91100000	3.85736	90966644	0.671579	-4.44985	90929417	0.387368	425	1
chr9-3	93100001	93200000	2.79522	93125065	0.541053	-3.72195	93128522	0.458947	309	1
chr10-0	21300001	21500000	3.26166	21486871	0.754737	-4.27459	21490983	0.189474	390	3
chr10-1	22500001	22900000	3.44693	22714717	0.816842	-4.51713	22680408	0.172632	529	7
chr10-2	29100001	29200000	2.58572	29104424	0.495789	-3.28678	29138097	0.387368	314	1
chr10-3	59900001	60100000	2.26387	59924582	0.715789	-3.39105	59924046	0.282105	442	3
chr10-4	64900001	65100000	3.69076	65048352	0.06	-3.01955	65052314	0.810526	287	2
chr10-5	65600001	66000000	3.73532	65861075	0.632632	-3.86621	65856115	0.28	911	0
chr10-6	69600001	69800000	3.55329	69753620	0.0947368	-3.24681	69734553	0.907368	324	3
chr10-7	74700001	75100000	2.58682	74981358	0.770526	-2.9989	74970785	0.149474	703	9
chr10-8	75400001	75500000	1.90618	75404220	0.916842	-3.09714	75406141	0.181053	11	5
chr10-9	93100001	93300000	2.99774	93191370	0.822105	-4.21396	93190185	0.172632	175	2
chr10-10	121900001	122000000	3.68279	121917060	0.497895	-4.39264	121931413	0.503158	263	0
chr11-0	17600001	17800000	2.89962	17677290	0.624211	-4.03242	17677936	0.366316	373	4
chr11-1	78200001	78400000	3.6176	78231795	0.886316	-4.48846	78236948	0.101053	406	3
chr11-2	101200001	101400000	2.9535	101292217	0.72	-4.17339	101247714	0.273684	559	2
chr11-3	113500001	113600000	3.32571	113527431	0.129474	-3.53069	113551209	0.924211	315	1
chr11-4	121200001	121300000	3.15316	121257399	0.591579	-4.23502	121258452	0.396842	238	0
chr11-5	129900001	130000000	2.77	129947739	0.785263	-3.24678	129988005	0.213684	232	1
chr12-0	2600001	2900000	2.85191	2707821	0.494737	-3.86087	2760344	0.128421	544	4
chr12-1	20800001	21000000	2.70906	20939342	0.435789	-3.57355	20897274	0.556842	561	3
chr12-2	28500001	28600000	3.41909	28540506	0.0610526	-3.08304	28563918	0.850526	137	1
chr12-3	41700001	41900000	2.59446	41790191	0.408421	-3.06332	41717983	0.326316	544	1
chr12-4	79900001	80100000	3.0222	79974565	0.544211	-3.39516	79999310	0.185263	181	1
chr12-5	88900001	89300000	3.36853	89062426	0.748421	-4.54625	89204842	0.269474	419	1
chr12-6	128300001	128400000	3.3233	128398477	0.781053	-3.73993	128392360	0.196842	186	3
chr13-0	38900001	39000000	3.16939	38902026	0.828421	-3.88384	38921634	0.134737	102	1
chr13-1	60100001	60200000	3.07424	60130402	0.817895	-3.32314	60112028	0.246316	265	0
chr13-2	92200001	92400000	2.67566	92334590	0.716842	-3.68709	92336906	0.256842	508	1
chr13-3	104000001	104400000	2.86983	104126999	0.543158	-3.80248	104190375	0.272632	956	1
chr13-4	114600001	114700000	5.54155	114612139	0.212632	-4.94878	114611489	0.729474	54	2
chr14-0	27000001	27200000	3.35601	27074370	0.62	-2.94807	27114785	0.278947	324	1
chr14-1	57600001	57700000	2.7039	57659885	0.924211	-3.5504	57645134	0.135789	192	1
chr14-2	61700001	62200000	3.95367	62062955	0.635789	-4.60846	61956844	0.150526	878	6
chr14-3	63600001	64200000	3.23251	63811976	0.695789	-4.39647	64135725	0.189474	1044	5
chr14-4	79300001	79500000	2.94639	79405119	0.710526	-3.93083	79384032	0.303158	320	1
chr14-5	102300001	102400000	2.85374	102387899	0.66	-3.66654	102359489	0.302105	256	1
chr15-0	29300001	29500000	3.28965	29372780	0.878947	-3.71768	29389024	0.316842	351	2
chr15-1	48100001	48900000	4.19691	48606992	0.876842	-4.94242	48597302	0.115789	1061	7
chr15-2	56200001	56300000	2.93953	56260822	0.0663158	-3.20993	56226825	0.913684	354	1
chr15-3	57300001	57600000	2.82325	57530118	0.0978947	-3.39908	57479668	0.651579	549	2
chr15-4	71400001	71500000	2.8757	71482414	0.617895	-3.09045	71422627	0.128421	121	3
chr16-0	71300001	71400000	3.93094	71346686	0.0978947	-3.27328	71335443	0.943158	250	2
chr16-1	72400001	72900000	3.61895	72573293	0.0705263	-4.11054	72598037	0.929474	714	2
chr16-2	78400001	78500000	3.43679	78419505	0.407368	-4.06691	78466758	0.182105	495	1
chr16-3	78600001	78700000	3.56716	78649369	0.533684	-3.84517	78652037	0.357895	279	1
chr16-4	79700001	79900000	3.01118	79836898	0.626316	-4.13135	79839423	0.348421	678	2
chr16-5	86800001	87000000	3.91484	86947848	0.832632	-4.78419	86942017	0.190526	470	0
chr17-0	53600001	54100000	3.24694	54026960	0.865263	-4.36386	53681543	0.382105	581	2
chr17-1	58200001	59300000	4.11406	59070573	0.835789	-5.50177	59074865	0.164211	711	8
chr17-2	63100001	63500000	3.2287	63282228	0.475789	-4.52208	63281454	0.553684	579	3
chr17-3	73800001	73900000	2.87482	73824121	0.547368	-3.89853	73825664	0.475789	94	6
chr18-0	7300001	7400000	3.57358	7337777	0.693684	-4.56424	7342368	0.310526	303	0
chr18-1	19100001	19200000	-1.94011	19101452	0.378947	-2.52797	19191112	0.383158	17	3
chr18-2	59700001	59800000	2.39517	59752363	0.0505263	-3.46331	59795123	0.918947	272	1
chr18-3	65300001	65400000	3.52972	65391420	0.458947	-4.11444	65371315	0.54	265	1
chr19-0	9200001	9400000	3.78755	9317125	0.617895	-4.24646	9309490	0.389474	384	8
chr19-1	19400001	19600000	3.04807	19516433	0.538947	-3.45473	19471446	0.445263	222	4
chr19-2	38900001	39000000	2.62853	38995233	0.558947	-3.38247	38998806	0.404211	200	2
chr20-0	21200001	21900000	3.3567	21478372	0.525263	-4.292	21465380	0.442105	914	7
chr20-1	22400001	22600000	3.58481	22542023	0.816842	-4.2251	22562311	0.161053	369	4
chr20-2	52900001	53200000	2.58608	53146241	0.84	-4.21683	52996190	0.163158	581	1
chr20-3	53600001	53800000	3.42348	53692061	0.833684	-3.35946	53727784	0.305263	621	0
chr20-4	58800001	59000000	3.01277	58875140	0.706316	-3.96274	58864848	0.32	415	2
chr21-0	17300001	17600000	3.24244	17363495	0.526316	-4.10574	17373561	0.484211	503	1
chr21-1	17700001	18000000	5.62298	17929100	0.783158	-6.4182	17926706	0.197895	586	4
chr21-2	26900001	27100000	2.70944	26981968	0.612632	-3.46251	26978184	0.284211	467	6
chr22-0	46600001	46800000	2.89318	46771921	0.68	-3.98477	46786315	0.283158	442	8
chr22-1	50100001	50400000	3.97931	50276695	0.692632	-5.26877	50309235	0.284211	643	6
