## Supplementary material for "Sequencing of 53,831 diverse genomes from the NHLBI TOPMed Program": Suppl File 5-pop5.chraut.snps.biallelic.high.conf.polarized.consented.common.ihs.selwins.txt

id	bp_start	bp_end	maxScore	maxScorePos	maxScoreFreq	minScore	minScorePos	minScoreFreq	nSNPs	nGenes
chr1-0	1100001	1400000	3.58959	1210471	0.90566	-3.5668	1186748	0.0849057	139	30
chr1-1	3100001	3200000	3.7392	3147825	0.823899	-4.05859	3147251	0.251572	230	1
chr1-2	6200001	6300000	3.74587	6230974	0.902516	-4.36675	6226218	0.100629	177	6
chr1-3	22200001	22300000	3.13365	22203529	0.761006	-3.2041	22271839	0.232704	198	1
chr1-4	47400001	47700000	2.82955	47492417	0.720126	-3.77232	47568952	0.289308	478	7
chr1-5	65000001	65400000	3.81279	65277910	0.477987	-3.46735	65247394	0.267296	568	4
chr1-6	91300001	91500000	3.37999	91449470	0.0660377	-3.17628	91453429	0.783019	222	1
chr1-7	158800001	158900000	2.2846	158892834	0.220126	-2.6108	158893122	0.767296	341	1
chr1-8	161900001	162100000	3.2735	161990455	0.669811	-3.77118	161965017	0.210692	386	3
chr1-9	169200001	169400000	3.56507	169370117	0.289308	-3.66888	169271020	0.710692	417	3
chr1-10	174500001	174700000	4.69576	174618278	0.113208	-3.64237	174589978	0.805031	286	1
chr1-11	186400001	186600000	2.85926	186536048	0.072327	-3.20852	186581005	0.889937	364	3
chr1-12	193000001	193400000	3.0263	193184023	0.0534591	-3.28183	193191124	0.943396	536	7
chr1-13	193600001	194100000	3.12599	193966118	0.86478	-3.42112	194075386	0.172956	1326	0
chr1-14	194300001	194600000	2.63908	194399548	0.672956	-3.46752	194385586	0.308176	649	0
chr1-15	197000001	197100000	3.40612	197027711	0.072327	-2.62985	197059878	0.899371	152	2
chr1-16	209600001	209700000	2.56101	209630756	0.801887	-3.51435	209630517	0.198113	216	2
chr1-17	230100001	230200000	3.0031	230186714	0.858491	-3.71087	230172844	0.150943	79	0
chr1-18	246000001	246200000	3.05056	246083421	0.795597	-4.07529	246104983	0.245283	558	1
chr2-0	2900001	3000000	4.42681	2999462	0.144654	-3.87352	2955996	0.701258	178	1
chr2-1	3200001	3300000	3.86377	3267165	0.0566038	-4.14259	3263619	0.940252	235	1
chr2-2	3400001	3600000	10.7601	3514866	0.201258	-10.2958	3511044	0.798742	306	3
chr2-3	36900001	37100000	3.12758	36920094	0.487421	-3.82978	37045193	0.327044	457	2
chr2-4	41600001	41700000	2.48628	41698363	0.191824	-2.31084	41693901	0.644654	232	0
chr2-5	43500001	43800000	2.74021	43592934	0.0534591	-3.02278	43741105	0.889937	490	1
chr2-6	72300001	72500000	2.98548	72356351	0.805031	-3.68106	72356627	0.292453	314	2
chr2-7	73900001	74000000	3.20553	73955125	0.581761	-3.88333	73990824	0.358491	108	4
chr2-8	104100001	104200000	2.21116	104183870	0.355346	-2.71223	104158003	0.600629	169	0
chr2-9	104700001	105100000	3.17741	104779590	0.68239	-4.11996	104787092	0.311321	531	2
chr2-10	121100001	121300000	3.61898	121284133	0.930818	-3.56457	121231515	0.22956	379	2
chr2-11	123200001	123600000	3.10285	123281539	0.845912	-3.46889	123284828	0.125786	895	0
chr2-12	129900001	130000000	3.14809	129949677	0.566038	-3.85655	129945325	0.367925	233	1
chr2-13	141500001	141600000	2.90715	141544364	0.544025	-3.75811	141573032	0.433962	292	1
chr2-14	172700001	172800000	3.97611	172750257	0.0974843	-3.88506	172731810	0.855346	113	2
chr2-15	192000001	192100000	3.21683	192033205	0.732704	-4.09484	192035691	0.257862	170	1
chr2-16	197200001	197500000	2.78311	197324642	0.732704	-3.55101	197354191	0.235849	433	1
chr2-17	213000001	213300000	2.77974	213204955	0.531447	-3.5162	213091417	0.41195	762	2
chr2-18	214100001	214300000	2.98673	214252616	0.261006	-3.11788	214248686	0.704403	272	2
chr2-19	235000001	235100000	2.63484	235034766	0.842767	-3.3486	235035217	0.157233	141	0
chr2-20	237400001	237500000	3.00801	237421735	0.915094	-3.62336	237471359	0.106918	132	2
chr2-21	237600001	237800000	3.32956	237604811	0.424528	-3.72299	237601109	0.556604	516	0
chr2-22	238300001	238500000	2.98259	238348503	0.855346	-3.80176	238499318	0.286164	455	5
chr3-0	10600001	10700000	3.87501	10637693	0.650943	-3.75218	10644934	0.0786164	218	1
chr3-1	32100001	32300000	2.88626	32159162	0.493711	-3.30123	32214179	0.380503	473	2
chr3-2	38400001	38600000	3.08035	38529825	0.506289	-3.86588	38525567	0.484277	337	5
chr3-3	50900001	51000000	4.34224	50998816	0.160377	-2.6337	50957788	0.933962	156	1
chr3-4	74700001	74900000	2.64695	74735978	0.408805	-3.20366	74710143	0.600629	329	0
chr3-5	79400001	79500000	2.35796	79486306	0.430818	-3.05204	79462859	0.566038	94	2
chr3-6	94500001	94600000	2.31699	94550440	0.393082	-3.06594	94550089	0.606918	169	0
chr3-7	99000001	99200000	3.25852	99073006	0.852201	-3.99456	99063812	0.160377	435	0
chr3-8	120600001	121100000	5.20141	120969126	0.0503145	-4.85961	120913106	0.937107	950	2
chr3-9	130100001	130500000	2.92902	130314542	0.896226	-3.65397	130271158	0.163522	357	3
chr3-10	163100001	163200000	2.45051	163143930	0.254717	-2.94144	163143318	0.745283	257	0
chr3-11	193800001	193900000	2.93883	193839467	0.616352	-3.32189	193840907	0.295597	220	1
chr3-12	196800001	197000000	4.14641	196836099	0.150943	-3.5029	196863988	0.779874	356	1
chr4-0	500001	600000	2.92339	506484	0.924528	-3.31805	516586	0.279874	168	1
chr4-1	5300001	5400000	2.76947	5353599	0.716981	-3.39108	5344311	0.261006	269	1
chr4-2	14700001	14800000	3.07179	14796562	0.638365	-3.84621	14770774	0.298742	217	1
chr4-3	19300001	19700000	3.99084	19622732	0.081761	-3.16685	19615812	0.798742	983	0
chr4-4	33200001	33400000	2.87832	33254078	0.757862	-3.85699	33256638	0.207547	331	0
chr4-5	34300001	34400000	2.71774	34376250	0.808176	-2.75556	34369106	0.128931	211	0
chr4-6	35400001	35500000	2.29446	35425561	0.311321	-2.85328	35426055	0.688679	350	0
chr4-7	39900001	40000000	3.32544	39921356	0.0974843	-2.97434	39966567	0.871069	185	1
chr4-8	42000001	42200000	2.86265	42125621	0.660377	-3.79973	42123515	0.342767	392	2
chr4-9	71900001	72100000	2.75668	72050742	0.789308	-2.95706	72009907	0.13522	254	1
chr4-10	89300001	89700000	3.29037	89494828	0.839623	-4.02708	89649659	0.201258	309	8
chr4-11	100800001	101100000	4.92178	100938315	0.113208	-4.21916	100876648	0.672956	398	4
chr4-12	148300001	148400000	2.34394	148315436	0.572327	-3.15858	148312880	0.421384	249	0
chr4-13	148600001	148700000	2.89091	148647405	0.877358	-3.90525	148659711	0.147799	69	2
chr4-14	153700001	154000000	3.22956	153738793	0.490566	-3.4585	153866754	0.468553	423	3
chr4-15	158300001	158400000	2.97487	158311942	0.091195	-3.52986	158354499	0.433962	251	0
chr4-16	169900001	170100000	2.86241	169954705	0.81761	-3.4949	169996019	0.399371	321	2
chr4-17	173600001	173700000	2.16764	173694199	0.562893	-2.98218	173694484	0.421384	271	2
chr4-18	180000001	180200000	3.71875	180050379	0.691824	-4.5213	180062484	0.267296	532	0
chr4-19	189500001	189600000	3.09564	189597290	0.773585	-4.12481	189583532	0.232704	392	1
chr5-0	4700001	4800000	3.0574	4720002	0.676101	-3.77078	4793641	0.305031	135	1
chr5-1	20400001	20600000	2.73563	20521778	0.584906	-3.72897	20524232	0.415094	446	1
chr5-2	24400001	24700000	2.68339	24463857	0.669811	-3.48487	24466233	0.295597	573	1
chr5-3	38000001	38200000	2.62489	38066586	0.654088	-3.53402	38078180	0.235849	498	1
chr5-4	38300001	38500000	2.79138	38346571	0.572327	-3.6987	38343630	0.427673	308	3
chr5-5	90300001	90600000	3.48772	90538489	0.842767	-4.38165	90539203	0.157233	372	2
chr5-6	93000001	93500000	2.90499	93091427	0.248428	-3.13784	93109159	0.915094	394	3
chr5-7	110800001	110900000	3.17119	110893867	0.660377	-4.2613	110892892	0.336478	134	3
chr5-8	119600001	119900000	3.51672	119745984	0.559748	-4.47325	119778450	0.336478	586	1
chr5-9	144100001	144300000	3.95966	144203760	0.103774	-2.59037	144257912	0.827044	512	0
chr5-10	152000001	152200000	3.11783	152060244	0.22956	-3.262	152088959	0.77044	324	1
chr5-11	166600001	166700000	2.54788	166684464	0.833333	-2.78457	166660397	0.157233	221	0
chr5-12	175100001	175200000	2.81915	175129649	0.889937	-3.40095	175138430	0.106918	97	1
chr5-13	180200001	180300000	3.16753	180237084	0.789308	-3.93815	180226571	0.308176	227	4
chr6-0	200001	500000	2.82434	435471	0.493711	-3.85295	247899	0.157233	307	4
chr6-1	3200001	3300000	2.70506	3254229	0.726415	-3.60937	3254763	0.27044	257	3
chr6-2	28800001	29100000	3.24701	28885752	0.389937	-3.41581	28863369	0.597484	373	9
chr6-3	30800001	31200000	5.29456	31154593	0.22956	-5.55106	31154507	0.77044	2283	18
chr6-4	32000001	32200000	5.14866	32139565	0.141509	-3.35678	32134656	0.852201	373	20
chr6-5	32600001	32800000	4.34069	32750082	0.179245	-4.15768	32746920	0.764151	2508	8
chr6-6	35000001	35100000	2.93715	35094125	0.0566038	-2.66542	35088855	0.713836	232	2
chr6-7	36000001	36100000	2.96393	36060877	0.0503145	-3.25558	36014588	0.827044	164	2
chr6-8	36500001	36600000	3.26854	36500625	0.0503145	-2.91491	36538201	0.949686	221	3
chr6-9	73700001	73900000	2.58683	73855107	0.924528	-2.92882	73854499	0.0880503	335	2
chr6-10	83300001	83500000	2.63016	83403336	0.641509	-3.54491	83429172	0.358491	420	0
chr6-11	86400001	86700000	2.64247	86406671	0.235849	-2.77473	86680300	0.773585	375	0
chr6-12	90300001	90600000	4.09726	90534609	0.081761	-3.62589	90470203	0.789308	495	5
chr6-13	107900001	108100000	3.05896	108025645	0.591195	-3.61199	108026017	0.330189	380	2
chr6-14	108300001	108400000	3.11191	108331294	0.805031	-3.36295	108388128	0.201258	208	1
chr6-15	139400001	139600000	2.42268	139468162	0.632075	-3.20772	139446004	0.371069	353	2
chr6-16	165900001	166000000	3.13931	165943927	0.707547	-3.57967	165941298	0.191824	241	1
chr6-17	167200001	167300000	2.80777	167267792	0.694969	-3.85786	167269448	0.308176	289	1
chr7-0	2000001	2200000	3.76579	2071013	0.0503145	-3.36432	2064135	0.90566	413	1
chr7-1	7000001	7200000	2.67297	7126340	0.613208	-3.31872	7072344	0.349057	436	2
chr7-2	20800001	21000000	3.84704	20842686	0.264151	-3.70516	20905485	0.644654	272	3
chr7-3	33500001	33700000	2.93138	33611480	0.63522	-3.70713	33654699	0.314465	414	1
chr7-4	90300001	90500000	3.32998	90396442	0.119497	-3.22027	90347039	0.823899	516	1
chr7-5	97900001	98100000	2.71174	97911618	0.430818	-3.30626	97925931	0.512579	303	2
chr7-6	111400001	111700000	2.65323	111537310	0.603774	-3.64471	111536819	0.396226	360	2
chr7-7	158700001	158800000	2.89595	158754716	0.720126	-3.41125	158739794	0.345912	124	1
chr8-0	51600001	51800000	2.43978	51746472	0.619497	-3.40155	51744808	0.377358	389	1
chr8-1	52500001	52600000	2.96715	52522097	0.713836	-3.92041	52529097	0.289308	152	1
chr8-2	52700001	53100000	3.37271	53095653	0.924528	-3.98791	53096178	0.0754717	848	3
chr8-3	58700001	58900000	3.37018	58725739	0.389937	-3.5633	58808891	0.235849	476	1
chr8-4	102400001	102600000	3.15108	102488356	0.792453	-3.86185	102490380	0.172956	460	1
chr8-5	103300001	103400000	3.47206	103372042	0.0880503	-3.81054	103315674	0.908805	134	1
chr8-6	104600001	104900000	3.4962	104728851	0.141509	-3.65798	104756509	0.858491	729	1
chr8-7	119200001	119300000	2.50921	119231115	0.591195	-3.41831	119241739	0.389937	138	1
chr8-8	139500001	139800000	3.71383	139722488	0.584906	-3.90115	139632761	0.0786164	516	2
chr8-9	140000001	140100000	3.90852	140039270	0.745283	-4.02033	140040575	0.172956	215	0
chr9-0	15500001	15900000	4.17895	15714808	0.0628931	-3.12168	15688390	0.908805	931	2
chr9-1	16600001	16900000	3.53064	16706971	0.754717	-4.51001	16706916	0.320755	846	1
chr9-2	28600001	28800000	3.3699	28671589	0.77673	-3.9876	28716563	0.201258	382	1
chr9-3	80200001	80300000	2.50547	80275064	0.786164	-3.40001	80277831	0.207547	114	1
chr9-4	90700001	91100000	3.24262	90907421	0.798742	-4.16307	90902489	0.289308	578	2
chr9-5	93100001	93200000	2.389	93144275	0.550314	-3.31428	93140058	0.449686	259	1
chr9-6	107900001	108200000	2.78457	107929180	0.883648	-2.8749	107987588	0.0880503	381	1
chr9-7	123600001	123700000	2.84188	123610288	0.685535	-3.34921	123648085	0.330189	153	4
chr9-8	132600001	132700000	3.81847	132622889	0.103774	-4.05566	132622392	0.896226	312	3
chr9-9	136200001	136300000	3.05363	136240304	0.0754717	-2.57588	136259231	0.908805	221	13
chr9-10	137200001	137300000	2.36188	137207212	0.742138	-3.32366	137229372	0.273585	188	2
chr10-0	9600001	9900000	2.99681	9712113	0.103774	-3.28975	9893334	0.90566	587	0
chr10-1	19600001	19800000	3.51765	19659157	0.389937	-3.70634	19619783	0.371069	683	1
chr10-2	65600001	66000000	3.82042	65817845	0.833333	-4.21717	65796140	0.160377	720	0
chr10-3	66600001	66800000	3.39224	66798535	0.0660377	-2.7452	66657732	0.77673	622	1
chr10-4	70000001	70200000	3.52265	70158141	0.100629	-3.16277	70155858	0.81761	328	4
chr10-5	83900001	84300000	3.18731	84168912	0.641509	-3.66411	84149290	0.264151	646	2
chr10-6	85000001	85400000	3.12872	85112645	0.632075	-3.78042	85147629	0.27044	1251	0
chr10-7	96500001	96700000	3.25139	96523108	0.0503145	-2.75932	96633012	0.871069	481	2
chr10-8	100200001	100400000	2.64717	100356109	0.650943	-3.39621	100361480	0.352201	469	3
chr10-9	101400001	101500000	2.91426	101452711	0.0660377	-2.54062	101453066	0.842767	140	3
chr10-10	117700001	118000000	3.00335	117824659	0.704403	-3.7382	117821350	0.27673	614	2
chr11-0	8100001	8300000	3.00153	8146597	0.628931	-3.77386	8277060	0.235849	508	3
chr11-1	17600001	17800000	2.88194	17702418	0.742138	-3.81398	17708585	0.261006	336	4
chr11-2	20800001	20900000	2.9885	20860374	0.676101	-3.68805	20863059	0.251572	203	1
chr11-3	36400001	36500000	3.01751	36416178	0.896226	-3.20155	36438075	0.081761	248	1
chr11-4	44700001	44800000	3.13674	44711623	0.591195	-3.89635	44710825	0.383648	192	1
chr11-5	59800001	60100000	4.45538	60028865	0.0943396	-3.50857	59946302	0.889937	648	6
chr11-6	62500001	62700000	3.24628	62597705	0.081761	-3.12163	62579738	0.867925	201	22
chr11-7	67300001	67500000	2.56027	67389129	0.641509	-3.24981	67385125	0.336478	138	8
chr11-8	77900001	78200000	3.89432	78064775	0.0849057	-4.24566	78056501	0.915094	565	4
chr11-9	90900001	91100000	2.92313	90990295	0.830189	-3.72369	91016186	0.132075	383	0
chr11-10	95500001	95800000	3.55355	95596873	0.503145	-4.02979	95643777	0.477987	565	4
chr11-11	101200001	101400000	2.5384	101277069	0.745283	-3.26847	101270135	0.248428	535	2
chr11-12	121200001	121300000	2.74082	121271440	0.814465	-3.36842	121258452	0.345912	230	0
chr11-13	129900001	130000000	2.79279	129987100	0.946541	-2.94116	129982000	0.091195	141	1
chr12-0	28400001	28600000	2.79516	28576984	0.081761	-3.03154	28595296	0.767296	249	1
chr12-1	41700001	41900000	2.75155	41790191	0.490566	-3.09582	41782719	0.430818	523	1
chr12-2	62700001	62800000	2.92832	62760923	0.0691824	-2.69448	62764400	0.86478	187	1
chr12-3	71900001	72200000	2.67882	72070059	0.688679	-3.35245	72190835	0.191824	439	5
chr12-4	93200001	93300000	2.9819	93235593	0.185535	-3.1336	93270785	0.805031	161	1
chr12-5	94000001	94100000	2.68893	94022987	0.867925	-3.4397	94026251	0.13522	134	1
chr12-6	111600001	112900000	3.88512	112200150	0.597484	-4.22556	111696528	0.238994	643	21
chr12-7	124700001	124900000	2.99014	124799458	0.751572	-3.74369	124804273	0.314465	406	4
chr13-0	60300001	60500000	3.4368	60331695	0.191824	-3.30804	60373901	0.811321	305	1
chr13-1	92300001	92400000	2.48161	92366257	0.836478	-3.28419	92350826	0.179245	161	1
chr13-2	104000001	104300000	3.18263	104264029	0.845912	-3.80778	104266741	0.147799	705	1
chr14-0	23900001	24000000	2.80648	23971288	0.72327	-3.76939	23979554	0.242138	166	4
chr14-1	61700001	62100000	4.38348	62008065	0.877358	-4.56036	62007872	0.100629	537	4
chr14-2	63500001	63900000	2.87342	63555491	0.581761	-3.67568	63535186	0.355346	706	4
chr14-3	66900001	67300000	4.77503	67195987	0.091195	-3.5102	67186229	0.748428	732	2
chr14-4	102300001	102400000	3.83953	102359164	0.735849	-4.83692	102367013	0.27044	241	1
chr15-0	29300001	29500000	2.85235	29410723	0.823899	-3.69756	29382828	0.216981	181	2
chr15-1	57200001	57600000	3.48036	57530118	0.160377	-3.69134	57474756	0.575472	722	3
chr15-2	59500001	59700000	3.6179	59616851	0.783019	-3.46663	59648633	0.0974843	405	2
chr15-3	64500001	64600000	2.95289	64535522	0.091195	-2.65822	64541470	0.849057	104	1
chr15-4	64700001	65000000	3.14188	64767668	0.0628931	-3.24463	64880559	0.886792	260	3
chr15-5	81400001	81500000	2.8225	81456004	0.644654	-3.74833	81458987	0.295597	176	2
chr15-6	94000001	94100000	3.32572	94049313	0.713836	-3.77326	94033192	0.166667	285	0
chr16-0	900001	1100000	3.1665	1026398	0.669811	-4.21376	1028545	0.330189	574	3
chr16-1	13900001	14000000	2.9599	13968810	0.77673	-3.43197	13967303	0.169811	241	0
chr16-2	16000001	16100000	3.23267	16081737	0.638365	-3.20677	16066040	0.305031	142	1
chr16-3	57500001	57600000	2.83252	57532256	0.745283	-3.95494	57535289	0.298742	147	4
chr17-0	9500001	9700000	3.06751	9560663	0.647799	-3.16331	9668595	0.308176	326	3
chr17-1	53600001	54100000	2.66953	53760575	0.801887	-3.52221	53681543	0.198113	510	2
chr17-2	63200001	63500000	3.97436	63268093	0.701258	-5.32057	63260406	0.298742	348	2
chr17-3	74700001	74900000	3.76955	74878889	0.742138	-4.88046	74885280	0.257862	180	8
chr18-0	6500001	6600000	3.06514	6549083	0.518868	-3.42028	6562237	0.238994	259	1
chr18-1	7200001	7400000	3.23686	7354669	0.827044	-4.1626	7355098	0.172956	399	1
chr18-2	7500001	7700000	3.17056	7556208	0.726415	-3.86458	7573510	0.242138	352	1
chr18-3	9100001	9300000	3.52651	9172991	0.0628931	-3.25324	9138119	0.937107	339	3
chr18-4	34400001	34700000	4.4042	34611049	0.0628931	-3.12359	34678037	0.937107	462	2
chr18-5	46800001	47000000	4.55355	46917287	0.144654	-3.38083	46876636	0.921384	462	1
chr18-6	59700001	60000000	3.18947	59815017	0.0566038	-2.95068	59762669	0.720126	763	3
chr19-0	6300001	6400000	3.73534	6371798	0.861635	-4.72319	6377689	0.138365	198	7
chr19-1	38900001	39100000	3.03801	38995233	0.761006	-3.93585	39000216	0.226415	285	3
chr20-0	15600001	15800000	3.34222	15635880	0.295597	-3.59268	15644641	0.641509	494	1
chr21-0	17000001	17300000	3.0112	17060281	0.789308	-3.79538	17055892	0.204403	372	1
chr21-1	19500001	19600000	3.8095	19555949	0.713836	-4.63749	19552880	0.279874	223	1
chr21-2	26600001	26700000	2.78258	26674476	0.553459	-3.65762	26674337	0.446541	198	0
chr21-3	26900001	27100000	2.9525	26949072	0.808176	-3.49286	27038444	0.201258	324	6
chr22-0	30700001	30800000	3.37723	30753022	0.13522	-2.93496	30770626	0.710692	181	6
chr22-1	32100001	32300000	3.48433	32265903	0.830189	-3.3273	32266157	0.0880503	145	2
chr22-2	35000001	35100000	2.45877	35064921	0.68239	-3.39278	35081906	0.314465	190	0
chr22-3	46200001	46700000	3.13536	46273599	0.786164	-4.11614	46273472	0.213836	882	17
