## Supplementary material for "Sequencing of 53,831 diverse genomes from the NHLBI TOPMed Program": Suppl File 6-pop6.chraut.snps.biallelic.high.conf.polarized.consented.common.ihs.selwins.txt

id	bp_start	bp_end	maxScore	maxScorePos	maxScoreFreq	minScore	minScorePos	minScoreFreq	nSNPs	nGenes
chr1-0	8000001	8200000	3.62061	8063407	0.0767379	-3.36247	8114808	0.81297	546	3
chr1-1	12700001	12800000	3.4097	12708235	0.682064	-3.50672	12736395	0.387602	164	2
chr1-2	32700001	33000000	3.60282	32919421	0.768733	-3.88059	32965726	0.18056	294	9
chr1-3	37200001	37400000	3.11508	37296209	0.671833	-3.70189	37295925	0.297773	346	1
chr1-4	49800001	50200000	4.08252	50082745	0.0547698	-2.78404	50144641	0.827265	351	2
chr1-5	53200001	53300000	3.52588	53255935	0.0586819	-2.97705	53210888	0.833885	251	1
chr1-6	66100001	66200000	2.38755	66170013	0.942973	-3.07077	66126822	0.303792	353	1
chr1-7	117900001	118100000	2.94276	118054656	0.0949443	-3.02605	118046076	0.865032	413	1
chr1-8	149800001	149900000	4.66903	149897217	0.537316	-3.08491	149838031	0.0794463	54	19
chr1-9	153300001	153600000	3.2542	153498957	0.825158	-3.66302	153353169	0.172134	780	16
chr1-10	167900001	168000000	4.02696	167973637	0.0657538	-3.85345	167921690	0.934698	220	3
chr1-11	174300001	174800000	4.52404	174692489	0.0680108	-3.04511	174718293	0.854048	916	2
chr1-12	180300001	180500000	3.36112	180306171	0.19666	-3.01109	180358457	0.750226	510	2
chr1-13	188600001	188700000	3.61933	188650441	0.0666566	-3.08492	188659554	0.909419	417	0
chr1-14	188800001	188900000	3.4435	188806002	0.455161	-2.78196	188806441	0.369245	452	0
chr1-15	202600001	202700000	3.27627	202625430	0.674541	-3.6888	202629507	0.32591	208	2
chr1-16	223200001	223500000	3.17682	223397895	0.826061	-3.80607	223389004	0.148059	704	2
chr1-17	223600001	223700000	3.33875	223617182	0.662052	-3.54934	223623413	0.283629	401	0
chr2-0	5100001	5200000	2.73156	5183791	0.633313	-3.15659	5183819	0.119922	103	0
chr2-1	5700001	5800000	3.30872	5759548	0.686428	-4.11175	5759426	0.314926	292	1
chr2-2	7600001	7700000	2.35638	7679125	0.888053	-3.06367	7680151	0.115558	463	0
chr2-3	56800001	56900000	3.02028	56863796	0.123683	-2.93362	56810633	0.746013	449	0
chr2-4	82500001	82700000	3.1914	82620301	0.0708697	-3.09083	82570508	0.915137	533	0
chr2-5	87800001	87900000	-1.05312	87880671	0.243605	-2.83151	87885434	0.109991	19	1
chr2-6	89000001	89100000	3.3104	89000224	0.120072	-3.09076	89058338	0.858862	158	2
chr2-7	98400001	98500000	3.52621	98452207	0.117514	-3.20179	98437414	0.876618	192	1
chr2-8	121200001	121300000	2.59078	121251511	0.707644	-3.40831	121251718	0.289497	310	1
chr2-9	123500001	123600000	2.91308	123551408	0.718929	-3.7261	123524965	0.449594	281	0
chr2-10	134000001	134100000	3.06871	134019065	0.607433	-3.30846	134007469	0.2418	173	3
chr2-11	150500001	150700000	2.92815	150583820	0.818989	-3.16809	150655221	0.841559	485	1
chr2-12	170400001	170500000	3.30645	170482557	0.162504	-3.26746	170446668	0.916341	274	2
chr2-13	182600001	182700000	2.91537	182692728	0.650617	-3.27464	182605420	0.140235	218	0
chr2-14	193000001	193300000	3.13581	193127346	0.557328	-3.46347	193213504	0.268733	642	1
chr2-15	194700001	194800000	2.93939	194723432	0.630605	-3.71934	194742373	0.335841	153	0
chr2-16	198300001	198400000	3.89629	198394323	0.0686127	-2.71515	198362018	0.709901	113	7
chr2-17	206200001	206300000	4.17796	206204078	0.201475	-4.42557	206204108	0.763467	303	1
chr2-18	217500001	217600000	3.15518	217527963	0.644598	-3.24905	217536703	0.266175	240	2
chr2-19	219300001	219500000	4.19863	219408994	0.0740295	-3.65771	219368229	0.889859	446	4
chr2-20	220700001	220800000	3.51613	220734328	0.512188	-4.16201	220733584	0.462233	276	1
chr2-21	223900001	224100000	2.83049	223938748	0.52242	-3.13199	224004624	0.0808005	757	1
chr2-22	233600001	233700000	4.32953	233649491	0.0777912	-3.2278	233667025	0.914385	230	2
chr2-23	238600001	238800000	3.2394	238686702	0.540475	-3.85622	238687216	0.281824	657	3
chr3-0	4500001	4700000	3.23278	4522131	0.552061	-3.51488	4545824	0.304093	601	3
chr3-1	14000001	14100000	3.3804	14009288	0.0695155	-3.44709	14006276	0.81598	268	1
chr3-2	19000001	19200000	2.6644	19185780	0.796118	-3.41138	19188805	0.202528	358	1
chr3-3	39000001	39200000	3.17531	39046361	0.0779416	-3.12485	39040561	0.932591	520	5
chr3-4	41800001	42000000	3.73686	41934542	0.122179	-2.81606	41947437	0.797623	798	1
chr3-5	43500001	43600000	4.04167	43518467	0.0683118	-3.21542	43566489	0.821396	158	1
chr3-6	46000001	46200000	3.83551	46089209	0.311315	-3.57767	46164190	0.680861	598	2
chr3-7	103300001	103400000	3.59117	103307642	0.177099	-2.82222	103323207	0.652272	545	0
chr3-8	108300001	108400000	4.00095	108382760	0.0612398	-3.2837	108348495	0.77415	206	2
chr3-9	116900001	117000000	2.61953	116961056	0.368342	-3.18248	116981857	0.524075	256	0
chr3-10	118800001	118900000	4.10978	118844485	0.0609389	-3.07249	118862178	0.885495	320	3
chr3-11	120200001	120300000	4.28579	120264081	0.293259	-3.47264	120246705	0.485555	243	0
chr3-12	120700001	121200000	4.1039	120749969	0.0645501	-4.66188	121028069	0.910924	880	3
chr3-13	130600001	131000000	4.8267	130824086	0.0650015	-3.38968	130838467	0.915739	671	3
chr3-14	132300001	132400000	4.32348	132341110	0.0969004	-3.17592	132353848	0.910322	149	5
chr3-15	132900001	133100000	4.85607	133015904	0.141739	-4.61936	132994414	0.798826	597	2
chr3-16	133800001	133900000	3.86374	133886283	0.060337	-3.40783	133854107	0.919952	293	1
chr3-17	149500001	149700000	3.73992	149595915	0.0839603	-3.30356	149609350	0.922058	244	4
chr3-18	163100001	163200000	3.24853	163101873	0.0854649	-2.91578	163111900	0.948992	283	0
chr3-19	192800001	192900000	2.56157	192823944	0.740897	-3.3069	192820090	0.256997	360	0
chr4-0	500001	700000	3.10959	529901	0.757147	-3.83111	541551	0.366988	394	6
chr4-1	1800001	1900000	2.63301	1840843	0.665513	-3.14754	1880700	0.227204	89	3
chr4-2	22700001	22900000	4.9369	22791725	0.584111	-3.90765	22846783	0.518808	453	1
chr4-3	42000001	42100000	3.74755	42043803	0.161601	-3.15687	42047543	0.734728	257	1
chr4-4	56200001	56400000	3.35794	56281769	0.0705688	-3.32971	56280288	0.899789	656	4
chr4-5	58800001	58900000	3.02253	58884720	0.0637978	-3.01643	58834156	0.920253	330	0
chr4-6	64200001	64300000	3.29792	64282290	0.0726753	-3.15336	64291100	0.926572	308	0
chr4-7	123300001	123400000	3.35021	123398921	0.0639482	-2.57421	123352851	0.933945	182	2
chr4-8	143100001	143200000	3.14888	143195547	0.167469	-3.87266	143195088	0.852392	275	1
chr4-9	145800001	146000000	4.48752	145926295	0.101414	-2.34383	145852962	0.864129	155	1
chr4-10	147000001	147100000	2.81067	147082412	0.708847	-3.45493	147044969	0.259555	282	2
chr4-11	181000001	181100000	4.01496	181067705	0.376317	-3.01333	181058890	0.362474	240	0
chr5-0	2900001	3000000	2.9398	2935407	0.319139	-3.20772	2938674	0.657538	275	0
chr5-1	3100001	3200000	3.0852	3178147	0.600813	-3.40364	3149749	0.0565754	376	1
chr5-2	4100001	4300000	3.49381	4187958	0.749172	-3.57736	4198436	0.167319	764	0
chr5-3	10600001	10700000	2.69831	10633559	0.561842	-3.12188	10632161	0.384592	325	2
chr5-4	37900001	38100000	2.99995	37992520	0.500602	-3.70138	37978292	0.443876	735	1
chr5-5	56100001	56200000	3.52173	56120350	0.0618417	-2.98722	56149429	0.678905	241	1
chr5-6	60100001	60400000	3.3507	60204186	0.0601866	-3.40973	60295581	0.930635	547	3
chr5-7	74300001	74600000	4.33346	74441700	0.116311	-4.22549	74431173	0.823653	724	3
chr5-8	82500001	82700000	3.36146	82547602	0.0881733	-2.93764	82609092	0.107734	449	1
chr5-9	83900001	84100000	3.0128	84015930	0.710051	-3.82602	84014301	0.289949	570	0
chr5-10	97100001	97200000	2.49029	97181662	0.850286	-2.70054	97183303	0.129552	372	0
chr5-11	99700001	99900000	4.51085	99798181	0.0675594	-3.53367	99716799	0.932591	262	2
chr5-12	109200001	109300000	3.56753	109252895	0.692296	-3.34954	109272682	0.317936	221	2
chr5-13	109900001	110100000	4.60045	110013860	0.140235	-2.85029	110016059	0.894222	501	2
chr5-14	118700001	118800000	2.28383	118775840	0.0505567	-2.70726	118775617	0.949142	348	2
chr5-15	123500001	123600000	3.59325	123550316	0.181613	-4.20383	123550837	0.818086	315	1
chr5-16	150200001	150300000	2.5683	150223959	0.429582	-3.04285	150260549	0.465393	185	2
chr5-17	152100001	152200000	3.05677	152153304	0.102468	-2.69587	152172178	0.927174	358	1
chr6-0	17600001	17700000	3.76285	17668033	0.0592838	-3.86095	17640992	0.916943	186	2
chr6-1	40400001	40600000	2.87064	40454408	0.551309	-3.53491	40448206	0.445531	595	1
chr6-2	41700001	41900000	3.7376	41842116	0.0520614	-2.45478	41873961	0.941469	324	8
chr6-3	49000001	49100000	2.95244	49041372	0.0907313	-3.11398	49026361	0.62579	235	0
chr6-4	69200001	69300000	2.97416	69252130	0.114204	-2.68679	69224868	0.846976	397	0
chr6-5	79400001	79800000	3.46723	79765944	0.0544689	-3.83268	79702796	0.889708	761	2
chr6-6	87600001	87800000	3.47834	87691917	0.667921	-3.78507	87692655	0.291454	408	2
chr6-7	89400001	89600000	3.58767	89587097	0.123082	-2.90491	89524706	0.93876	442	1
chr6-8	100700001	100900000	2.88041	100832367	0.930033	-3.62323	100849326	0.316581	374	1
chr6-9	115500001	115600000	3.17831	115544455	0.0642492	-3.51385	115529200	0.934998	222	0
chr6-10	130500001	130700000	2.63126	130524440	0.482997	-3.11004	130584114	0.364129	757	2
chr6-11	133000001	133100000	2.59053	133001864	0.541228	-3.04019	133032759	0.225098	386	4
chr6-12	138400001	138500000	3.3277	138463683	0.749925	-3.53181	138476199	0.28724	289	2
chr7-0	8400001	8500000	3.94082	8435943	0.638279	-4.23615	8453313	0.336293	239	1
chr7-1	12300001	12400000	3.28362	12323294	0.0535661	-2.96357	12356613	0.939362	750	1
chr7-2	20300001	20500000	4.02546	20421021	0.49684	-3.93828	20428845	0.380981	569	3
chr7-3	22400001	22500000	3.24648	22416875	0.664008	-4.06388	22425617	0.252483	356	1
chr7-4	40800001	41000000	3.4175	40978135	0.0643996	-3.75412	40882840	0.0798977	460	1
chr7-5	43500001	43600000	3.06169	43536753	0.753385	-3.54979	43542056	0.293259	229	2
chr7-6	45500001	45700000	3.55997	45676342	0.620524	-4.23378	45681211	0.380229	484	1
chr7-7	85500001	85900000	3.68471	85726927	0.053867	-2.87504	85540782	0.379476	1068	0
chr7-8	104800001	105000000	3.13487	104973769	0.0517605	-3.30164	104895639	0.741047	361	1
chr7-9	106800001	107200000	4.1385	106889903	0.0501053	-4.31732	106909914	0.949594	702	4
chr7-10	119200001	119500000	4.45384	119432845	0.0890761	-3.59196	119356273	0.757448	885	1
chr7-11	124400001	124700000	4.13741	124503820	0.085164	-4.0403	124499514	0.733674	1060	4
chr7-12	126200001	126300000	3.31431	126276554	0.147006	-3.59979	126256455	0.907764	392	1
chr7-13	137200001	137300000	3.29329	137252915	0.475775	-3.75624	137254343	0.461782	337	1
chr7-14	139000001	139100000	2.92574	139046506	0.0943425	-3.37741	139078484	0.794463	267	3
chr7-15	145800001	145900000	3.87007	145869083	0.0681613	-4.18932	145854540	0.904604	247	1
chr7-16	149900001	150000000	2.90808	149948019	0.564851	-3.0297	149937532	0.250677	253	1
chr7-17	158100001	158300000	2.94825	158159888	0.700271	-3.46912	158148203	0.262714	552	1
chr8-0	15900001	16000000	2.55624	15965906	0.820945	-3.17781	15967078	0.156636	429	1
chr8-1	24000001	24200000	3.22599	24138104	0.681312	-3.50913	24199382	0.218176	484	2
chr8-2	25300001	25400000	4.54634	25325139	0.0519109	-2.13754	25363255	0.599308	270	2
chr8-3	36100001	36200000	2.75963	36148638	0.724947	-2.81526	36149108	0.213512	275	0
chr8-4	37500001	37600000	2.70914	37536901	0.813723	-3.24115	37541781	0.15483	88	4
chr8-5	37800001	37900000	3.16506	37820093	0.690942	-3.62808	37805392	0.252784	191	2
chr8-6	53100001	53300000	3.7047	53149674	0.636022	-3.62567	53125900	0.357659	471	2
chr8-7	54200001	54300000	3.63428	54275846	0.0835089	-3.4653	54231823	0.906259	421	0
chr8-8	58000001	58200000	3.34796	58127862	0.717424	-4.16323	58128151	0.27731	704	3
chr8-9	67400001	67700000	3.63224	67443231	0.689136	-4.06482	67435161	0.269034	435	7
chr8-10	104600001	104900000	3.42813	104813756	0.0508577	-3.60325	104643609	0.896178	721	1
chr8-11	115900001	116000000	3.28093	115928220	0.0752332	-2.81738	115914908	0.925519	449	0
chr8-12	122000001	122100000	2.86948	122097867	0.665212	-3.61307	122099756	0.323503	316	0
chr8-13	127600001	127700000	2.99654	127640204	0.759555	-3.53736	127629455	0.268131	325	0
chr9-0	3900001	4000000	3.63099	3909746	0.673939	-4.6566	3910136	0.217574	312	2
chr9-1	24300001	24500000	4.25012	24432346	0.676196	-3.85965	24347792	0.317183	340	0
chr9-2	24900001	25100000	3.69202	25081762	0.147156	-4.19964	25062577	0.827866	687	0
chr9-3	74400001	74600000	3.89531	74517515	0.642341	-3.73535	74417669	0.263015	297	2
chr9-4	75900001	76000000	4.06157	75936678	0.0562745	-2.38533	75942137	0.770087	220	0
chr9-5	130800001	130900000	3.9273	130844025	0.374962	-3.7388	130845953	0.506771	252	5
chr9-6	139700001	140100000	3.45743	139760259	0.806952	-3.89872	139863000	0.0576286	631	35
chr10-0	13900001	14000000	3.19087	13928837	0.945682	-3.29508	13963407	0.137225	332	1
chr10-1	22600001	22900000	4.43611	22814817	0.390761	-4.20968	22818711	0.406109	626	6
chr10-2	31500001	31800000	4.79229	31731200	0.0555221	-4.21551	31778102	0.830274	594	2
chr10-3	59900001	60000000	3.7043	59964326	0.21276	-3.15539	59969000	0.611496	343	1
chr10-4	74800001	75000000	2.92967	74981358	0.407463	-3.5381	74965815	0.323653	428	4
chr10-5	102100001	102500000	3.37888	102303498	0.682215	-3.60096	102334327	0.301986	822	7
chr10-6	118200001	118300000	3.48406	118261762	0.373608	-4.0631	118272267	0.252784	368	1
chr10-7	129500001	129600000	2.75748	129517286	0.347126	-3.05243	129520326	0.279416	416	1
chr11-0	32700001	32800000	3.70124	32753961	0.0546193	-3.36338	32722537	0.916642	249	1
chr11-1	65900001	66000000	4.17932	65998583	0.0645501	-2.9719	65968668	0.776407	183	1
chr11-2	78100001	78300000	4.08099	78262262	0.225399	-3.18585	78201098	0.943726	634	4
chr11-3	94600001	94700000	3.51822	94657035	0.569515	-3.41945	94668893	0.426572	291	2
chr11-4	101200001	101400000	3.37238	101239620	0.439964	-3.67047	101252886	0.44824	583	2
chr11-5	106000001	106100000	3.09003	106054808	0.202979	-3.26479	106051696	0.749774	253	0
chr11-6	110500001	110700000	3.26871	110690406	0.482696	-3.88309	110629339	0.407313	625	1
chr11-7	111700001	111900000	3.60729	111856412	0.220283	-3.24559	111737912	0.783479	259	9
chr12-0	11000001	11100000	3.49465	11057678	0.195606	-3.80206	11055884	0.792958	213	7
chr12-1	28200001	28300000	2.98384	28236948	0.917544	-3.11451	28222007	0.456365	304	0
chr12-2	59200001	59600000	3.39554	59324008	0.814324	-3.52444	59329480	0.127295	826	2
chr12-3	77900001	78000000	2.87108	77991049	0.52919	-3.29617	77919338	0.37406	329	0
chr12-4	83000001	83200000	3.58556	83076731	0.830725	-3.9865	83046609	0.265423	398	1
chr12-5	112100001	112200000	3.22957	112145100	0.101264	-2.93946	112157497	0.94508	233	2
chr12-6	113700001	114000000	4.72695	113832378	0.83539	-4.97485	113862574	0.203431	519	8
chr13-0	30500001	30600000	3.50123	30578470	0.440867	-3.82871	30517787	0.518206	349	2
chr13-1	34100001	34200000	3.63342	34174000	0.615558	-3.58613	34181140	0.230063	220	0
chr13-2	89100001	89300000	2.69061	89222603	0.766175	-3.45719	89222182	0.233674	633	1
chr13-3	92300001	92400000	4.19631	92355039	0.44824	-4.46671	92336906	0.424315	294	1
chr14-0	34300001	34400000	3.18652	34353081	0.779567	-3.39496	34337603	0.10307	238	1
chr14-1	56600001	56700000	3.66926	56635002	0.160548	-3.27158	56652657	0.71938	281	1
chr14-2	70800001	71000000	3.87776	70904594	0.0643996	-2.97502	70924507	0.91935	520	6
chr14-3	77000001	77100000	3.15178	77062591	0.393319	-3.30411	77019714	0.469756	280	0
chr14-4	78200001	78300000	3.29207	78243159	0.05161	-2.48779	78275079	0.924917	317	3
chr14-5	81200001	81400000	2.95785	81351059	0.227355	-3.42647	81298583	0.770539	421	1
chr14-6	85300001	85400000	4.19322	85356771	0.0630454	-2.81498	85393531	0.817183	243	0
chr14-7	102100001	102200000	2.55063	102145145	0.658291	-3.2921	102149619	0.303641	188	1
chr15-0	34500001	34600000	3.28106	34582515	0.260307	-3.16307	34582391	0.614956	327	3
chr15-1	42500001	42600000	3.32399	42505152	0.0705688	-2.62481	42597732	0.945832	233	3
chr15-2	51800001	51900000	3.22379	51857220	0.142492	-3.02026	51870413	0.616461	185	1
chr15-3	55100001	55300000	3.4592	55193334	0.571472	-3.59291	55191941	0.317936	893	0
chr15-4	56400001	56700000	4.70714	56441099	0.132561	-4.35011	56447813	0.886097	724	2
chr15-5	63100001	63200000	3.10887	63171589	0.603521	-3.96817	63121484	0.304243	276	2
chr15-6	68800001	68900000	3.42764	68830010	0.763617	-3.34255	68819520	0.109239	227	1
chr15-7	76900001	77200000	4.37528	77023723	0.0857659	-4.46262	76987794	0.876016	522	1
chr15-8	77800001	77900000	3.01221	77848806	0.46449	-3.8377	77844904	0.483449	369	0
chr16-0	13700001	13800000	3.08602	13774412	0.455763	-3.28053	13789632	0.48059	323	0
chr16-1	20100001	20200000	3.14482	20172652	0.634367	-3.9613	20174733	0.365633	254	0
chr16-2	22900001	23200000	3.24087	23005091	0.883238	-3.47663	23017240	0.0931387	653	3
chr16-3	48200001	48300000	3.37925	48253205	0.556876	-3.44954	48252520	0.306801	229	3
chr16-4	81000001	81100000	2.56088	81018278	0.283479	-3.33957	81018159	0.353145	398	4
chr16-5	85600001	85700000	3.43399	85657179	0.933795	-4.05283	85659155	0.0597352	261	1
chr16-6	88500001	88600000	2.98649	88571201	0.690641	-3.34207	88571630	0.149865	279	3
chr17-0	3400001	3700000	4.7354	3548199	0.367289	-4.98649	3556563	0.591935	899	11
chr17-1	45800001	45900000	3.02759	45860584	0.5161	-3.32099	45869644	0.33885	231	2
chr17-2	58800001	58900000	2.34699	58862124	0.27084	-2.98549	58862554	0.727355	196	1
chr18-0	6100001	6300000	3.05792	6184117	0.730515	-3.76378	6191342	0.268733	536	2
chr18-1	30800001	30900000	2.30096	30863801	0.810864	-2.64498	30809032	0.318387	229	1
chr18-2	71900001	72100000	3.25877	72085253	0.657538	-3.89393	72084527	0.306651	729	3
chr18-3	72700001	72800000	2.8319	72758818	0.836593	-3.35901	72763025	0.291153	217	1
chr19-0	7300001	7400000	-1.31377	7314099	0.355552	-2.9742	7326455	0.0571772	31	0
chr19-1	9400001	9600000	4.04667	9456230	0.0857659	-4.06943	9457246	0.878574	677	6
chr19-2	10600001	10900000	3.40183	10667641	0.431839	-3.39329	10767469	0.229311	601	14
chr19-3	31200001	31300000	3.31953	31220084	0.898285	-3.4667	31221419	0.05808	194	0
chr19-4	31500001	31700000	3.84874	31540406	0.7257	-3.82401	31628251	0.165363	315	0
chr19-5	32100001	32200000	3.14965	32179214	0.738188	-3.17687	32158464	0.164008	272	0
chr19-6	38300001	38500000	4.51477	38358810	0.425068	-3.25705	38446088	0.49684	365	4
chr19-7	38700001	39100000	4.06225	39013325	0.57734	-4.49253	38949414	0.459073	668	14
chr19-8	50600001	50800000	2.69596	50699504	0.804695	-3.46803	50699576	0.195305	429	87
chr20-0	7800001	7900000	4.60983	7820404	0.221487	-3.5481	7836179	0.587271	325	1
chr20-1	20700001	20800000	3.09194	20714450	0.832832	-3.75948	20707652	0.167469	63	0
chr20-2	21600001	21700000	3.52112	21664044	0.65152	-3.50433	21665675	0.139181	202	2
chr20-3	36400001	36500000	3.15621	36492910	0.134367	-3.50945	36474560	0.825008	178	1
chr20-4	37300001	37500000	3.01094	37385500	0.527385	-3.44742	37412488	0.399187	447	3
chr20-5	59200001	59300000	2.79409	59225236	0.800782	-3.53177	59259290	0.0842612	318	0
chr21-0	24900001	25100000	2.97897	24982851	0.755342	-3.74077	24982948	0.24511	726	0
chr21-1	30700001	30900000	3.46881	30799031	0.670478	-3.69588	30816390	0.251881	480	2
chr21-2	32000001	32100000	2.53517	32079626	0.375414	-3.27723	32057873	0.616461	366	3
chr22-0	36000001	36100000	3.36236	36034983	0.442371	-3.35808	36050964	0.216973	267	2
chr22-1	36500001	36600000	3.8643	36584251	0.524075	-4.11936	36585721	0.35164	485	2
