## Supplementary material for "Sequencing of 53,831 diverse genomes from the NHLBI TOPMed Program": Suppl File 7-pop8.chraut.snps.biallelic.high.conf.polarized.consented.common.ihs.selwins.txt

id	bp_start	bp_end	maxScore	maxScorePos	maxScoreFreq	minScore	minScorePos	minScoreFreq	nSNPs	nGenes
chr1-0	6300001	6600000	3.72513	6544007	0.861963	-4.34599	6540325	0.125767	290	9
chr1-1	11800001	12000000	3.16584	11888384	0.744376	-3.97618	11841366	0.223926	373	10
chr1-2	12300001	12500000	2.77484	12431253	0.093047	-3.00786	12481376	0.827198	204	1
chr1-3	58800001	58900000	3.53345	58834026	0.595092	-3.42018	58849499	0.408998	246	0
chr1-4	86100001	86300000	3.34931	86128121	0.131902	-3.88234	86104363	0.867076	421	2
chr1-5	87400001	87600000	2.43342	87538426	0.843558	-3.27257	87551749	0.156442	236	2
chr1-6	153500001	153700000	2.49927	153694472	0.943763	-3.19273	153692450	0.0541922	185	15
chr1-7	158900001	159100000	3.25551	159052720	0.829243	-3.44579	158990247	0.154397	261	3
chr1-8	166100001	166200000	2.52682	166119374	0.258691	-2.94051	166176236	0.706544	190	2
chr1-9	166800001	167200000	3.90601	167126987	0.575665	-4.1911	167126968	0.290389	663	8
chr1-10	167900001	168000000	4.27201	167937787	0.152352	-2.80422	167929656	0.949898	81	3
chr1-11	179700001	179900000	3.17444	179861079	0.733129	-3.33427	179787605	0.186094	301	3
chr1-12	186300001	186600000	4.18629	186383813	0.210634	-4.02303	186554457	0.714724	500	6
chr1-13	213200001	213400000	3.54063	213227403	0.0828221	-3.77168	213203233	0.917178	117	1
chr1-14	225000001	225400000	3.03744	225264669	0.191207	-3.04116	225156712	0.776074	631	1
chr1-15	246400001	246500000	3.22089	246435139	0.314928	-2.87521	246479179	0.50818	377	1
chr2-0	2900001	3000000	4.19641	2997005	0.205521	-4.25261	2997688	0.215746	198	1
chr2-1	27900001	28400000	3.73697	28224116	0.413088	-3.7663	28261163	0.465235	396	7
chr2-2	36900001	37200000	3.45971	37044444	0.792434	-3.79569	37022909	0.184049	503	2
chr2-3	42300001	42800000	4.58162	42556187	0.404908	-4.07088	42676852	0.397751	766	5
chr2-4	102700001	103100000	3.66449	102794930	0.325153	-4.01197	103019919	0.447853	805	7
chr2-5	128300001	128500000	3.23694	128498986	0.623722	-3.80751	128429674	0.279141	301	6
chr2-6	152100001	152200000	2.4482	152129295	0.613497	-3.30612	152134149	0.374233	183	3
chr2-7	158600001	158900000	3.56755	158823387	0.711656	-4.10296	158870618	0.189162	333	2
chr2-8	159000001	159700000	3.32419	159185024	0.608384	-3.7421	159411138	0.404908	1527	4
chr2-9	160400001	161000000	3.66837	160438371	0.328221	-3.90879	160696209	0.583845	1408	9
chr2-10	167900001	168100000	3.12436	167965317	0.824131	-3.74479	167927545	0.161554	234	2
chr2-11	178400001	179100000	3.59034	178509820	0.915133	-4.33719	178498015	0.0674847	1107	6
chr2-12	192000001	192100000	2.55815	192018417	0.697342	-3.46424	192019119	0.300613	149	1
chr2-13	204100001	204300000	3.96972	204153009	0.115542	-2.98433	204148987	0.941718	205	3
chr2-14	205900001	206500000	3.86187	205943665	0.311861	-3.85553	206248040	0.0674847	845	1
chr2-15	212000001	212200000	3.79162	212093341	0.0552147	-3.70085	212073286	0.936605	644	0
chr2-16	230700001	230800000	4.74328	230725430	0.0961145	-2.56361	230703774	0.808793	77	2
chr2-17	231700001	231800000	3.5198	231755441	0.932515	-4.29188	231751864	0.0541922	211	3
chr2-18	237500001	237700000	3.29851	237526827	0.858896	-3.9941	237601109	0.346626	454	0
chr3-0	13400001	13500000	2.88178	13475074	0.231084	-2.76726	13468307	0.116564	247	1
chr3-1	25100001	25300000	3.19955	25181563	0.673824	-3.71691	25176954	0.265849	478	1
chr3-2	120500001	121100000	4.36442	120859572	0.261759	-4.51218	120895357	0.726994	1003	3
chr3-3	121300001	121700000	3.46205	121364173	0.465235	-3.10718	121332254	0.503067	822	7
chr3-4	137100001	137300000	2.79043	137104734	0.169734	-3.35104	137217835	0.184049	451	0
chr3-5	156100001	156300000	3.19376	156221465	0.700409	-3.84016	156232749	0.291411	366	3
chr3-6	194600001	194800000	2.76345	194782394	0.822086	-3.62912	194706904	0.0613497	677	1
chr3-7	197100001	197200000	2.83246	197141715	0.670757	-3.72292	197131457	0.324131	214	0
chr4-0	500001	600000	2.96559	524882	0.900818	-3.86075	516586	0.117587	153	1
chr4-1	26300001	26600000	2.78011	26343620	0.611452	-3.26514	26336243	0.344581	373	3
chr4-2	30000001	30100000	2.66072	30095222	0.881391	-3.31269	30063108	0.112474	189	0
chr4-3	41500001	42100000	3.05409	41531672	0.786299	-3.68754	41584735	0.153374	902	6
chr4-4	68800001	69300000	5.55893	69264502	0.389571	-6.17773	69268117	0.587935	706	9
chr4-5	99200001	99300000	2.95828	99216619	0.143149	-2.74788	99211130	0.788344	122	1
chr4-6	102200001	102400000	3.53122	102244567	0.269939	-2.9224	102292234	0.558282	257	3
chr4-7	130400001	130500000	2.83187	130465323	0.119632	-3.32876	130469704	0.919223	279	0
chr4-8	138600001	138700000	2.73978	138653543	0.187117	-3.22484	138653422	0.812883	380	0
chr4-9	158300001	158800000	2.84655	158734343	0.920245	-3.65148	158727739	0.0766871	1025	1
chr4-10	166900001	167000000	2.45507	166960363	0.732106	-3.1695	166928911	0.275051	125	1
chr4-11	172700001	172900000	2.485	172824452	0.583845	-3.2642	172763249	0.117587	355	1
chr5-0	15000001	15100000	2.39877	15021553	0.872188	-2.96349	15021971	0.115542	68	0
chr5-1	30700001	30800000	2.78974	30701943	0.0715746	-2.79246	30766344	0.915133	276	0
chr5-2	35100001	35200000	2.59774	35121710	0.902863	-3.52441	35150787	0.0879346	171	1
chr5-3	36200001	36300000	2.75954	36209287	0.0582822	-3.08629	36227748	0.927403	274	2
chr5-4	38000001	38100000	3.02824	38020778	0.765849	-3.9257	38012564	0.221881	360	0
chr5-5	108000001	108300000	2.77161	108099101	0.754601	-3.43297	108060889	0.252556	529	2
chr5-6	108400001	108500000	3.33923	108456986	0.793456	-4.02761	108424239	0.210634	152	1
chr5-7	117500001	117600000	2.34778	117500035	0.723926	-3.05495	117563405	0.234151	298	1
chr5-8	123500001	123600000	2.60288	123503662	0.202454	-3.67603	123552209	0.288344	239	1
chr5-9	145500001	145600000	1.92946	145547167	0.462168	-2.89782	145541101	0.533742	221	2
chr5-10	148400001	148500000	2.74644	148496569	0.287321	-2.47697	148499679	0.59816	204	2
chr5-11	175100001	175200000	2.95124	175150895	0.892638	-3.57847	175160784	0.0961145	100	1
chr6-0	50100001	50500000	3.48333	50118400	0.299591	-4.04358	50296558	0.682004	683	0
chr6-1	50800001	52600000	5.09344	52409425	0.357873	-4.60913	52267181	0.558282	3381	15
chr6-2	52800001	53500000	3.46056	53139789	0.334356	-3.87935	53111466	0.619632	1303	10
chr6-3	105500001	106000000	3.45694	105883147	0.790389	-3.93462	105909171	0.129857	624	5
chr6-4	106400001	106500000	3.19237	106441922	0.558282	-3.56669	106420869	0.183027	126	0
chr6-5	121400001	121900000	3.32395	121843294	0.706544	-4.08512	121824146	0.273006	1114	2
chr6-6	126300001	126500000	2.43478	126347133	0.697342	-2.87839	126472811	0.235174	134	3
chr6-7	129300001	129400000	2.54644	129384367	0.730061	-2.97473	129339000	0.194274	201	1
chr6-8	134700001	134900000	2.75969	134842195	0.662577	-3.14945	134745830	0.0562372	423	3
chr6-9	159000001	159600000	4.13573	159192575	0.620654	-4.60582	159190019	0.347648	1275	13
chr7-0	17600001	17800000	2.92364	17691608	0.511247	-3.68156	17660752	0.358896	664	0
chr7-1	30800001	31100000	3.01306	30918363	0.870143	-3.77556	30870514	0.156442	546	5
chr7-2	84200001	84500000	3.90758	84287273	0.178937	-3.64745	84302877	0.716769	636	1
chr7-3	105100001	105200000	3.62572	105195055	0.0940695	-3.09819	105176806	0.913088	250	2
chr7-4	138600001	138700000	2.73609	138615646	0.707566	-3.63342	138608436	0.289366	194	1
chr8-0	11200001	11500000	3.35585	11326493	0.592025	-3.70771	11304116	0.361963	813	5
chr8-1	32600001	32900000	3.31968	32765511	0.217791	-3.84783	32767243	0.782209	368	1
chr8-2	42200001	42300000	2.45088	42238574	0.92229	-3.04424	42237316	0.0736196	47	4
chr8-3	67800001	68200000	3.54734	68131472	0.0787321	-3.34154	68058650	0.936605	260	8
chr8-4	98300001	98500000	2.91907	98399005	0.668712	-3.61999	98397612	0.282209	328	1
chr8-5	103300001	103500000	3.59959	103348018	0.103272	-3.59522	103354176	0.90184	334	1
chr8-6	132600001	132800000	2.9138	132684918	0.379346	-3.58502	132701721	0.472393	511	0
chr9-0	13800001	13900000	3.67741	13840635	0.770961	-4.32886	13848797	0.212679	242	0
chr9-1	25100001	25200000	2.62599	25160222	0.842536	-3.40204	25172493	0.165644	210	0
chr9-2	31600001	31700000	3.03255	31650329	0.224949	-3.35681	31666894	0.710634	246	0
chr9-3	95800001	96000000	4.04481	95849542	0.838446	-4.27876	95842947	0.119632	351	4
chr9-4	130900001	131000000	2.81288	130973497	0.92229	-3.31854	130990013	0.147239	134	4
chr9-5	137500001	137700000	3.99518	137599935	0.700409	-5.06165	137599992	0.298569	412	1
chr9-6	140500001	140700000	3.46192	140654833	0.441718	-3.54001	140652056	0.473415	242	4
chr10-0	59500001	60100000	3.30238	59797131	0.716769	-3.9612	59817185	0.248466	1442	3
chr10-1	64900001	65300000	4.80122	65048352	0.226994	-3.47401	64980718	0.529652	519	6
chr10-2	68000001	68200000	2.76314	68151855	0.427403	-3.53927	68147350	0.567485	727	1
chr10-3	86100001	86400000	4.38294	86166627	0.116564	-4.22119	86170433	0.860941	775	1
chr10-4	110400001	110900000	3.41185	110553671	0.120654	-3.50881	110593317	0.91411	1265	0
chr11-0	3600001	3700000	2.66629	3692024	0.798569	-3.50248	3690109	0.148262	39	5
chr11-1	37500001	37700000	2.56034	37680354	0.641104	-3.56938	37676619	0.359918	594	0
chr11-2	60700001	60900000	3.03631	60776484	0.562372	-3.69879	60803588	0.427403	297	5
chr11-3	66100001	66500000	4.17898	66492636	0.429448	-3.76238	66324762	0.325153	309	20
chr11-4	77200001	77600000	3.56353	77442953	0.151329	-3.09194	77309242	0.757669	581	6
chr11-5	82900001	83400000	2.99928	83308002	0.533742	-3.56142	83256868	0.423313	784	3
chr11-6	93100001	93200000	2.57953	93137475	0.694274	-3.36845	93114521	0.289366	182	1
chr11-7	101200001	101400000	2.44201	101297839	0.821063	-3.26145	101251648	0.167689	526	2
chr11-8	121200001	121300000	3.47616	121238585	0.827198	-4.43849	121258452	0.182004	172	0
chr12-0	1200001	1600000	3.68632	1309168	0.793456	-4.83721	1329170	0.269939	589	1
chr12-1	20800001	21000000	3.78564	20939342	0.624744	-4.33515	20930657	0.359918	498	3
chr12-2	26100001	26600000	3.57699	26331146	0.50818	-3.66102	26325379	0.336401	1070	5
chr12-3	29900001	30200000	2.98102	30113083	0.53681	-3.78775	29968380	0.355828	722	1
chr12-4	30400001	30500000	3.20887	30431047	0.311861	-3.48226	30424822	0.477505	464	0
chr12-5	30700001	31100000	3.35867	30829674	0.358896	-3.80114	30760129	0.617587	937	4
chr12-6	40600001	41000000	3.39049	40667663	0.235174	-3.61618	40621156	0.773006	1340	2
chr12-7	46200001	46500000	3.68538	46330176	0.257669	-3.64917	46493308	0.709611	398	2
chr12-8	46900001	47100000	3.57453	47031444	0.283231	-3.78009	47037236	0.673824	163	1
chr12-9	59500001	59800000	3.15779	59741700	0.0961145	-3.63086	59615110	0.899796	826	0
chr12-10	103700001	103900000	2.75393	103748475	0.753579	-3.39227	103767862	0.218814	334	1
chr12-11	117000001	117300000	2.96759	117068276	0.635992	-3.57358	117073382	0.297546	446	4
chr12-12	126900001	127100000	2.80348	127013007	0.803681	-3.36045	127072932	0.146217	446	1
chr13-0	104100001	104300000	2.90938	104264029	0.907975	-3.72193	104266741	0.093047	318	0
chr13-1	114600001	114700000	5.78935	114606035	0.192229	-5.2439	114611489	0.642127	47	2
chr14-0	24800001	25500000	3.551	25044089	0.596115	-4.28966	25210571	0.377301	1555	13
chr14-1	57600001	57800000	3.273	57647053	0.892638	-3.83358	57651100	0.093047	212	2
chr15-0	36100001	36600000	3.20051	36299552	0.308793	-3.6746	36122075	0.311861	1081	2
chr15-1	50700001	51000000	3.50544	50767699	0.334356	-4.16185	50765087	0.665644	519	4
chr15-2	60100001	60600000	3.42392	60249251	0.641104	-4.47928	60248374	0.358896	879	1
chr15-3	95600001	95900000	2.89939	95806551	0.864008	-3.50792	95782720	0.346626	522	1
chr16-0	1500001	2000000	3.42198	1708389	0.314928	-3.94529	1704066	0.689162	1229	22
chr16-1	2100001	2200000	2.97212	2138269	0.878323	-3.79648	2138218	0.141104	24	8
chr16-2	10700001	10800000	3.42606	10772249	0.49182	-3.83988	10765910	0.476483	385	1
chr16-3	11000001	11700000	4.4151	11134664	0.597137	-5.03952	11213951	0.423313	1949	11
chr16-4	13700001	13800000	2.39166	13784579	0.753579	-3.28442	13789632	0.240286	242	0
chr16-5	28100001	28200000	2.67436	28187835	0.211656	-3.02593	28187017	0.765849	167	1
chr16-6	48600001	48900000	3.64351	48793228	0.539877	-4.38106	48809772	0.44683	585	2
chr16-7	72300001	72900000	5.73235	72572210	0.202454	-4.53667	72598037	0.631902	725	2
chr16-8	79800001	79900000	2.89464	79841505	0.866053	-3.90775	79844113	0.147239	271	2
chr17-0	8200001	8300000	2.65475	8253383	0.490798	-3.24875	8283590	0.43456	234	6
chr17-1	38100001	38300000	3.51538	38172447	0.373211	-3.48103	38179492	0.480573	309	11
chr17-2	40500001	40600000	2.79078	40525719	0.755624	-3.51162	40521204	0.214724	70	2
chr17-3	58200001	58700000	2.49106	58246194	0.853783	-3.96684	58316733	0.197342	121	7
chr17-4	58800001	59000000	2.19445	58838042	0.871166	-3.05814	58841563	0.129857	167	1
chr17-5	59700001	60000000	3.04713	59934862	0.372188	-3.95716	59956561	0.701431	201	2
chr17-6	62200001	62300000	2.63478	62257555	0.765849	-3.66619	62257546	0.234151	65	5
chr18-0	35400001	35600000	2.81063	35526121	0.289366	-2.78582	35564456	0.466258	270	0
chr18-1	46100001	46200000	2.62314	46152966	0.943763	-3.48925	46191182	0.155419	177	2
chr18-2	70100001	70200000	2.6349	70119619	0.685072	-3.34342	70119662	0.280164	162	0
chr19-0	33200001	34100000	3.88008	33361163	0.292434	-4.35217	33756377	0.503067	1980	14
chr20-0	800001	1000000	3.53507	883000	0.836401	-3.64471	961527	0.0746421	511	3
chr20-1	31700001	31800000	2.70201	31715368	0.823108	-3.56037	31714837	0.176892	102	2
chr20-2	31900001	32300000	3.47106	32132260	0.258691	-3.81538	32195603	0.716769	348	8
chr20-3	58800001	59100000	3.06661	58909349	0.929448	-4.18916	58894327	0.0787321	525	4
chr21-0	17300001	17500000	3.27369	17370326	0.707566	-4.05419	17373561	0.278119	293	1
chr21-1	34000001	34300000	2.44529	34111230	0.625767	-3.11239	34155237	0.139059	300	5
chr21-2	41100001	41200000	2.69788	41160628	0.560327	-3.62775	41161370	0.439673	410	1
chr21-3	47500001	47600000	4.07273	47545913	0.591002	-4.84494	47540573	0.427403	277	3
chr22-0	37700001	37800000	2.56594	37760386	0.654397	-3.60185	37759746	0.342536	213	3
chr22-1	42100001	42200000	2.19262	42100681	0.5409	-3.13105	42111693	0.457055	181	2
chr22-2	44700001	44800000	3.51906	44782265	0.59407	-4.18603	44796135	0.380368	326	1
chr22-3	46600001	46800000	3.49202	46784545	0.940695	-3.76128	46722256	0.135992	226	8
chr22-4	50200001	50400000	3.33593	50315228	0.94683	-4.17936	50315363	0.0531697	365	6
