## Supplementary material for "Sequencing of 53,831 diverse genomes from the NHLBI TOPMed Program": Suppl File 8-pop9.chraut.snps.biallelic.high.conf.polarized.consented.common.ihs.selwins.txt

id	bp_start	bp_end	maxScore	maxScorePos	maxScoreFreq	minScore	minScorePos	minScoreFreq	nSNPs	nGenes
chr1-0	1000001	1400000	3.62634	1230419	0.917574	-4.11547	1241903	0.0808709	358	33
chr1-1	3100001	3200000	3.4973	3143384	0.760498	-4.50292	3147251	0.235614	221	1
chr1-2	30600001	30800000	2.92548	30734036	0.745723	-3.72299	30716755	0.197512	455	0
chr1-3	52700001	53000000	3.31875	52793143	0.066874	-3.1107	52929931	0.907465	214	5
chr1-4	65000001	65600000	3.76687	65277910	0.517107	-3.83717	65313682	0.388802	935	7
chr1-5	67800001	67900000	2.56131	67875533	0.514774	-3.45034	67803994	0.472006	160	2
chr1-6	161900001	162200000	3.25684	161990455	0.692846	-4.03853	162076553	0.387247	684	4
chr1-7	169200001	169400000	3.74082	169370117	0.344479	-3.9481	169265552	0.68818	415	3
chr1-8	174400001	174700000	4.51377	174618278	0.0598756	-4.41773	174589978	0.839813	520	2
chr1-9	186300001	186600000	3.58132	186326989	0.0917574	-3.53707	186581005	0.909798	493	6
chr1-10	193900001	194100000	2.61963	194079088	0.650078	-3.44678	194065554	0.335925	457	0
chr1-11	194200001	194500000	3.12189	194399548	0.670295	-4.21696	194393942	0.326594	597	0
chr1-12	197000001	197100000	2.45616	197070521	0.0769829	-2.79676	197059878	0.895023	148	2
chr1-13	201400001	201500000	3.06099	201410585	0.555988	-3.96273	201429381	0.478227	315	3
chr1-14	230100001	230200000	2.66992	230186011	0.790047	-3.63383	230172844	0.209176	86	0
chr1-15	236700001	237000000	2.702	236830956	0.5521	-3.51094	236912839	0.437014	892	4
chr1-16	246000001	246200000	3.2111	246072482	0.94479	-4.27078	246025536	0.248834	549	1
chr2-0	8000001	8100000	2.62155	8060169	0.653188	-3.55309	8089351	0.140747	169	2
chr2-1	36900001	37100000	2.65706	37004029	0.874028	-3.55745	37004149	0.271384	467	2
chr2-2	42800001	42900000	3.7382	42872302	0.115863	-2.68674	42882804	0.774495	141	1
chr2-3	67500001	67700000	2.64479	67601721	0.0746501	-2.97136	67594695	0.899689	423	2
chr2-4	72300001	72500000	2.70472	72490319	0.705288	-3.559	72356627	0.23717	352	2
chr2-5	104700001	105000000	3.28023	104819928	0.737947	-4.09862	104787092	0.255832	417	1
chr2-6	121200001	121300000	2.86156	121203775	0.661742	-3.86887	121231515	0.214619	166	1
chr2-7	123200001	123600000	2.78361	123438127	0.749611	-3.52379	123437821	0.155521	716	0
chr2-8	124800001	124900000	2.94333	124839874	0.125972	-2.7705	124842315	0.894246	263	1
chr2-9	129800001	130000000	2.88511	129949677	0.545101	-3.5883	129945325	0.345257	406	1
chr2-10	152500001	152800000	2.36803	152587814	0.800933	-3.29344	152573981	0.199067	324	3
chr2-11	156200001	156400000	3.1543	156299791	0.0746501	-3.40239	156333883	0.949456	283	0
chr2-12	158500001	158800000	3.28049	158750454	0.851477	-3.85006	158740440	0.0995334	271	1
chr2-13	163500001	163600000	2.52956	163556004	0.768274	-3.1743	163548789	0.154743	139	1
chr2-14	170400001	170600000	3.09004	170492584	0.424572	-3.59023	170498025	0.550544	513	6
chr2-15	189900001	190000000	2.18485	189954227	0.735614	-2.53251	189951005	0.193624	205	2
chr2-16	192000001	192100000	2.55273	192033205	0.733281	-3.61653	192032918	0.265941	174	1
chr2-17	192700001	192800000	2.80746	192743811	0.800156	-3.25106	192798959	0.231726	135	1
chr2-18	194400001	194700000	2.52841	194507828	0.303266	-2.92159	194494467	0.669518	339	0
chr2-19	195600001	195900000	3.15366	195820249	0.813375	-3.71564	195820332	0.154743	334	1
chr2-20	203200001	203400000	3.55156	203357922	0.0660964	-3.14793	203357265	0.897356	230	1
chr2-21	213000001	213300000	3.24543	213237238	0.48367	-3.57484	213254040	0.310264	753	2
chr2-22	237400001	237800000	3.33764	237604811	0.478227	-3.95465	237601109	0.5	865	2
chr2-23	238300001	238500000	3.59794	238348503	0.87014	-4.53583	238346767	0.128305	482	5
chr3-0	11600001	11700000	3.28307	11670066	0.569984	-4.19388	11662122	0.328149	254	1
chr3-1	50800001	51000000	4.65615	50910004	0.062986	-2.89979	50847702	0.914463	290	1
chr3-2	61000001	61200000	2.92974	61153885	0.580871	-3.73425	61153833	0.405132	597	1
chr3-3	74700001	74800000	2.18978	74735978	0.439347	-2.873	74710143	0.566096	210	0
chr3-4	75300001	75400000	2.67921	75370473	0.8507	-3.64048	75372791	0.147745	94	0
chr3-5	83600001	83800000	3.74561	83749497	0.123639	-3.45189	83725630	0.948678	309	0
chr3-6	120700001	121100000	4.94043	120964283	0.167963	-3.94161	120936915	0.737947	491	2
chr3-7	130000001	130400000	3.30873	130314542	0.880249	-3.85798	130271158	0.138414	488	3
chr3-8	162900001	163200000	3.22319	163109159	0.11353	-3.11914	163111900	0.74339	631	1
chr3-9	185000001	185100000	2.69151	185014336	0.432348	-2.89113	185098231	0.226283	171	1
chr3-10	188600001	188800000	3.22276	188792843	0.912131	-3.57287	188653768	0.0575428	124	2
chr3-11	193800001	193900000	2.70738	193825599	0.583981	-3.2554	193826961	0.348367	230	1
chr3-12	196800001	197000000	4.37847	196947106	0.0754277	-2.72271	196947535	0.898911	327	1
chr4-0	500001	600000	2.91756	528289	0.841369	-3.88955	528300	0.158631	169	1
chr4-1	5200001	5400000	3.26921	5353599	0.761275	-3.81313	5344311	0.217729	460	1
chr4-2	14600001	14800000	3.07188	14700869	0.563764	-3.80373	14749402	0.426905	394	1
chr4-3	29900001	30500000	2.81467	30329056	0.754277	-3.59341	29921064	0.279938	1128	0
chr4-4	33600001	33800000	2.57017	33668380	0.871695	-3.21518	33670840	0.119751	279	0
chr4-5	34000001	34600000	2.94947	34210056	0.896579	-3.75206	34479007	0.156299	996	1
chr4-6	41400001	41600000	2.56178	41498412	0.653188	-3.53678	41485226	0.337481	333	1
chr4-7	41800001	42200000	3.42491	42117559	0.874806	-4.12086	42071995	0.0567652	672	5
chr4-8	79000001	79100000	2.93619	79048490	0.632193	-3.42632	79040704	0.244168	218	1
chr4-9	83800001	84000000	2.76572	83889161	0.514774	-3.75028	83880083	0.484448	251	7
chr4-10	100800001	101100000	4.62716	100938315	0.0762053	-4.01738	100968499	0.709176	393	4
chr4-11	107000001	107200000	2.79128	107128928	0.0559876	-3.03567	107087390	0.846812	264	1
chr4-12	109800001	110000000	3.0936	109879447	0.349922	-3.77646	109973620	0.397356	581	1
chr4-13	123200001	123500000	3.52554	123308342	0.0692068	-3.05706	123389135	0.940124	329	3
chr4-14	157900001	158100000	2.91385	158051385	0.815708	-3.90248	158039227	0.327372	338	1
chr4-15	176300001	176400000	2.3912	176354308	0.926905	-3.01144	176350260	0.0715397	85	0
chr4-16	180000001	180100000	2.6025	180050379	0.611975	-3.55654	180078206	0.339036	288	0
chr5-0	4700001	4800000	2.95427	4778369	0.793935	-3.83902	4793641	0.263608	174	1
chr5-1	19200001	19400000	2.71139	19304221	0.0606532	-2.95355	19304977	0.898134	533	0
chr5-2	21600001	21700000	3.12327	21687970	0.797045	-3.53428	21672606	0.266719	203	0
chr5-3	108400001	108500000	2.64544	108456986	0.561431	-3.40027	108424239	0.427683	213	1
chr5-4	110800001	111100000	3.07434	110893158	0.650078	-4.11191	110893204	0.349922	604	4
chr5-5	112400001	112600000	3.05863	112508708	0.919907	-3.79262	112511270	0.0847589	468	1
chr5-6	121000001	121200000	3.38953	121113088	0.920684	-3.92528	121101384	0.0723173	301	1
chr5-7	142000001	142300000	3.96092	142145685	0.914463	-4.66454	142133942	0.088647	409	4
chr5-8	142400001	142500000	2.68082	142417941	0.852255	-3.36783	142412335	0.142302	151	1
chr5-9	146000001	146300000	3.15385	146095180	0.59409	-4.06272	146099634	0.340591	455	2
chr5-10	152000001	152200000	2.71832	152078372	0.248834	-2.8324	152088959	0.751166	317	1
chr5-11	166600001	166700000	2.31114	166672245	0.793935	-3.24157	166659503	0.159409	233	0
chr5-12	175100001	175200000	3.52531	175163053	0.893468	-3.93434	175160784	0.0995334	99	1
chr5-13	180200001	180300000	2.82921	180241640	0.770607	-3.90537	180226571	0.327372	232	4
chr6-0	200001	300000	2.92666	231638	0.68818	-3.97911	247899	0.211509	80	2
chr6-1	3200001	3300000	2.74429	3254229	0.749611	-3.82848	3254763	0.249611	262	3
chr6-2	13200001	13400000	2.64821	13294866	0.566874	-3.2909	13291361	0.395023	507	3
chr6-3	26500001	26700000	4.51041	26589359	0.0762053	-2.95249	26629404	0.636858	343	5
chr6-4	31000001	31200000	5.22557	31058340	0.0567652	-5.35908	31161247	0.90902	1752	11
chr6-5	31300001	31400000	4.48089	31302265	0.0606532	-4.45997	31314938	0.933904	753	3
chr6-6	35200001	35400000	2.8087	35302275	0.852255	-2.9937	35266231	0.188958	154	4
chr6-7	73700001	73900000	2.94235	73752010	0.845257	-3.35778	73795311	0.0684292	246	2
chr6-8	91700001	91800000	2.87089	91747016	0.884914	-3.68377	91745902	0.111198	151	0
chr6-9	105500001	106000000	3.07906	105663682	0.744946	-3.96857	105841535	0.226283	835	5
chr6-10	108300001	108400000	2.47925	108331294	0.825039	-2.88102	108327370	0.142302	187	1
chr6-11	109900001	110000000	3.2307	109948910	0.245723	-2.81548	109960833	0.674184	214	1
chr6-12	139400001	139600000	2.86119	139468162	0.619751	-3.68849	139446004	0.374806	397	2
chr6-13	140400001	140600000	3.51287	140539163	0.0567652	-2.89861	140556312	0.789269	193	2
chr6-14	167200001	167400000	2.40737	167267792	0.711509	-3.37295	167269448	0.284603	519	3
chr7-0	8100001	8300000	3.23027	8150683	0.432348	-3.95161	8240676	0.384914	448	2
chr7-1	33600001	33700000	3.28911	33644948	0.725505	-4.358	33644941	0.271384	182	1
chr7-2	37100001	37200000	3.18655	37165344	0.72395	-3.85249	37172529	0.171851	161	1
chr7-3	46200001	46300000	2.74051	46206780	0.622084	-3.08396	46204124	0.324261	331	0
chr7-4	97900001	98200000	3.43383	98004997	0.523328	-4.31512	97986453	0.453344	428	2
chr7-5	126200001	126300000	2.11451	126240304	0.400467	-2.82326	126240030	0.592535	359	1
chr7-6	132100001	132200000	3.59338	132150710	0.871695	-3.75462	132128792	0.13297	147	1
chr7-7	137100001	137300000	3.28637	137258440	0.945568	-3.71926	137261753	0.104199	247	1
chr7-8	138600001	138900000	2.52029	138854734	0.769829	-3.37253	138657643	0.157854	588	4
chr8-0	29800001	30200000	3.20822	30116669	0.849145	-3.70511	30130806	0.187403	692	7
chr8-1	51700001	51800000	2.23736	51715255	0.605754	-3.15435	51744808	0.388025	195	1
chr8-2	52500001	53000000	2.62146	52900613	0.79549	-3.66638	52561923	0.276827	967	2
chr8-3	104600001	104900000	3.35681	104815797	0.0808709	-3.55655	104756509	0.859253	753	1
chr8-4	119200001	119300000	2.54798	119240340	0.757387	-3.66546	119241739	0.31493	131	1
chr8-5	122500001	122600000	3.23174	122553815	0.742613	-4.14632	122529876	0.253499	164	0
chr8-6	139500001	139700000	3.20353	139562686	0.83437	-4.19649	139533196	0.209953	352	2
chr8-7	139900001	140100000	3.54396	140039270	0.66563	-4.1855	140054266	0.278383	497	1
chr9-0	80200001	80300000	3.1127	80230386	0.930016	-3.76121	80230606	0.0676516	107	1
chr9-1	90700001	91100000	3.3991	90815483	0.604199	-4.09453	90902489	0.244168	607	2
chr9-2	107900001	108000000	2.91353	107929180	0.79549	-3.28003	107978322	0.0769829	160	0
chr9-3	111700001	111900000	3.22608	111811786	0.148523	-2.76058	111848470	0.839813	352	5
chr9-4	124800001	124900000	2.46637	124876809	0.748834	-3.3139	124877059	0.231726	176	2
chr10-0	6800001	6900000	3.14987	6881321	0.695179	-3.52681	6856460	0.18507	295	2
chr10-1	29100001	29200000	2.63979	29127964	0.761275	-3.57554	29134705	0.237947	248	1
chr10-2	65800001	66000000	3.43819	65817845	0.77605	-4.32233	65805260	0.174961	149	0
chr10-3	74700001	75000000	2.2328	74755520	0.920684	-2.72823	74792166	0.0793157	413	5
chr10-4	83600001	83800000	2.96046	83614680	0.693624	-3.66344	83670126	0.279938	314	1
chr10-5	85100001	85200000	2.61616	85100544	0.594868	-3.30567	85147629	0.269051	321	0
chr10-6	86100001	86300000	3.49772	86199507	0.111198	-3.09291	86155786	0.944012	454	1
chr10-7	100200001	100400000	2.59273	100272252	0.561431	-2.95482	100278623	0.0715397	480	3
chr10-8	117700001	118000000	2.69744	117824659	0.696734	-3.77733	117821350	0.299378	595	2
chr11-0	2300001	2400000	2.51133	2340478	0.742613	-3.56688	2340733	0.255832	262	4
chr11-1	8100001	8300000	2.9849	8186677	0.66563	-3.7086	8115699	0.272162	457	3
chr11-2	17600001	17700000	2.76751	17679286	0.680404	-3.85976	17677936	0.325039	155	1
chr11-3	20800001	20900000	2.90843	20860374	0.681182	-3.53628	20863059	0.236392	209	1
chr11-4	32800001	32900000	4.05517	32805169	0.175739	-3.45425	32861816	0.893468	226	2
chr11-5	41800001	41900000	2.60957	41839645	0.540435	-3.0795	41832803	0.384137	297	1
chr11-6	86400001	86500000	2.56696	86444701	0.636081	-3.31446	86444586	0.276827	305	0
chr11-7	88900001	89100000	3.30485	89087643	0.94479	-3.66729	88957961	0.115863	296	2
chr11-8	91000001	91100000	2.15111	91018646	0.806376	-3.04636	91017510	0.174961	128	0
chr11-9	101200001	101400000	2.09235	101301836	0.754277	-2.9927	101296551	0.233281	526	2
chr11-10	120100001	120200000	3.11594	120113664	0.692068	-3.73183	120137465	0.294712	154	4
chr11-11	129800001	130000000	2.75209	129993432	0.943235	-3.34134	129866277	0.133748	429	3
chr12-0	10200001	10400000	2.48267	10297512	0.539658	-3.43895	10309402	0.475894	517	6
chr12-1	20900001	21000000	2.82307	20921775	0.461897	-3.51154	20930657	0.530327	316	2
chr12-2	27200001	27400000	3.52325	27212558	0.0505443	-3.38059	27231261	0.911353	481	2
chr12-3	80800001	81000000	3.1318	80889612	0.590202	-3.49657	80893770	0.314152	311	1
chr12-4	81400001	81700000	2.9237	81571248	0.470451	-3.68901	81505083	0.473561	598	4
chr12-5	93200001	93300000	3.52281	93258808	0.213841	-3.85297	93270785	0.779938	165	1
chr12-6	111500001	112200000	3.91391	112179471	0.300933	-3.9155	111654363	0.248834	371	7
chr12-7	124700001	124900000	3.00235	124825592	0.583204	-3.78372	124804273	0.372473	415	4
chr12-8	126000001	126300000	2.95742	126065808	0.732504	-3.78377	126061000	0.310264	611	1
chr13-0	22500001	22600000	2.91557	22535015	0.682737	-3.74857	22539180	0.308709	240	0
chr13-1	25300001	25500000	3.40143	25364037	0.0800933	-2.90231	25419176	0.888802	495	2
chr13-2	77500001	77600000	2.61971	77541812	0.604199	-3.57721	77541970	0.394246	147	4
chr13-3	81700001	82000000	3.75547	81924612	0.411353	-3.82873	81835913	0.493779	488	1
chr13-4	92300001	92400000	2.73288	92334590	0.816485	-3.6039	92336906	0.180404	163	1
chr13-5	104000001	104400000	3.26537	104126999	0.636858	-4.06288	104133688	0.290824	880	1
chr13-6	114500001	114700000	10.4104	114590328	0.05521	-2.92933	114611489	0.692068	53	6
chr14-0	23900001	24000000	2.64676	23979041	0.884914	-3.8417	23979554	0.224728	167	4
chr14-1	26900001	27100000	2.70768	27035804	0.667963	-3.5642	26975521	0.250389	175	1
chr14-2	35400001	35800000	3.27547	35578362	0.0847589	-3.20141	35519711	0.877916	871	7
chr14-3	39100001	39200000	2.83243	39144431	0.106532	-2.58489	39162323	0.859253	286	0
chr14-4	61900001	62100000	4.29693	62019060	0.815708	-4.59606	61949051	0.152411	304	3
chr14-5	62200001	62300000	3.20498	62250339	0.690513	-4.20333	62257793	0.294712	174	3
chr14-6	63600001	63900000	2.74055	63709112	0.772939	-3.80121	63704649	0.219285	525	3
chr14-7	101000001	101200000	3.64539	101176335	0.681182	-3.85017	101173911	0.227838	302	3
chr14-8	102300001	102400000	3.73662	102347652	0.728616	-4.91616	102367013	0.229393	234	1
chr15-0	29300001	29500000	3.10246	29415560	0.839813	-3.82711	29412951	0.143857	245	2
chr15-1	45200001	45600000	2.76629	45399992	0.904355	-3.09833	45319982	0.0948678	498	9
chr15-2	48500001	48700000	2.90086	48539026	0.866252	-3.45293	48589741	0.225505	204	2
chr15-3	56900001	57100000	2.52819	57042775	0.550544	-3.14922	57020862	0.419129	199	1
chr15-4	57400001	57600000	2.93356	57550762	0.16563	-3.4184	57562854	0.512442	279	2
chr15-5	59500001	59700000	2.93454	59646991	0.849922	-3.34897	59648633	0.12675	393	2
chr15-6	72100001	72300000	2.59359	72216785	0.721617	-2.80348	72155445	0.27605	142	2
chr15-7	93200001	93300000	2.9219	93267336	0.482893	-3.65823	93293993	0.430793	335	0
chr15-8	94000001	94100000	3.3901	94049313	0.683515	-3.94881	94089585	0.258942	323	0
chr15-9	99500001	99600000	2.80225	99550565	0.747278	-3.79785	99548851	0.238725	242	3
chr16-0	600001	800000	2.42952	656033	0.650078	-3.6136	680666	0.513997	334	20
chr16-1	900001	1100000	3.18161	1026398	0.609642	-4.08275	1009667	0.356143	602	3
chr16-2	47500001	47900000	3.77868	47786267	0.0676516	-3.23743	47557388	0.944012	349	3
chr16-3	71300001	71500000	4.80779	71434161	0.105754	-3.72578	71390330	0.657854	422	3
chr16-4	78400001	78500000	3.07907	78401103	0.569984	-3.59072	78431277	0.199844	373	1
chr16-5	78600001	78700000	3.71783	78660924	0.57776	-4.29913	78661374	0.363919	311	1
chr16-6	79700001	79900000	2.95013	79827008	0.661742	-4.12936	79827204	0.338258	702	2
chr17-0	43800001	43900000	2.41102	43836953	0.203733	-2.80102	43813002	0.751944	386	2
chr17-1	53600001	54100000	2.8773	53741253	0.932348	-3.54334	53681543	0.234059	511	2
chr17-2	63100001	63500000	3.48086	63222415	0.752722	-4.80529	63211437	0.248834	418	3
chr17-3	74700001	74900000	3.12556	74878889	0.744946	-4.42516	74885280	0.258942	184	8
chr18-0	4500001	4600000	2.56447	4576335	0.702177	-3.63663	4579102	0.2986	172	0
chr18-1	7200001	7700000	3.52372	7337777	0.870918	-4.39604	7342368	0.131415	993	2
chr18-2	19500001	19800000	3.22282	19671111	0.617418	-4.19133	19673713	0.378694	456	2
chr18-3	34500001	34700000	3.45136	34575110	0.0645412	-3.57018	34678037	0.935459	294	1
chr18-4	46800001	47000000	4.59177	46917287	0.101866	-3.2467	46876636	0.932348	462	1
chr18-5	65300001	65500000	2.89481	65433649	0.550544	-3.77949	65378287	0.38958	469	1
chr19-0	9300001	9400000	2.88766	9327778	0.857698	-3.57016	9309490	0.387247	143	2
chr19-1	33500001	33700000	2.78802	33574845	0.531882	-3.6331	33560354	0.46112	482	5
chr19-2	38900001	39100000	3.05943	38999231	0.707621	-4.12548	39000540	0.292379	294	3
chr20-0	15500001	15700000	3.00234	15634021	0.340591	-3.64783	15695891	0.398134	412	1
chr20-1	53100001	53200000	2.82215	53139243	0.832037	-3.39865	53164838	0.128305	97	1
chr20-2	58300001	58400000	2.90144	58359256	0.912908	-3.48737	58379216	0.0979782	189	1
chr21-0	17000001	17500000	3.22789	17210838	0.765163	-4.14015	17203785	0.0762053	667	2
chr21-1	19500001	19600000	3.26425	19556963	0.745723	-4.12227	19522701	0.276827	239	1
chr21-2	33700001	33800000	2.37113	33712275	0.702955	-2.68198	33769494	0.157076	182	4
chr21-3	36500001	36600000	2.66262	36544631	0.682737	-3.55581	36587110	0.269051	246	0
chr22-0	32100001	32300000	3.33236	32161549	0.783826	-4.31799	32213252	0.24028	186	2
chr22-1	35000001	35100000	2.24723	35099134	0.669518	-3.20429	35063788	0.327372	181	0
chr22-2	50100001	50400000	3.10928	50258751	0.765941	-4.12717	50271176	0.215397	606	6
